# Lipopolysaccharide Induces Trained Innate Immune Tolerance in the Heart Through Interferon Signaling in a Model of Stress-Induced Cardiomyopathy

**DOI:** 10.1101/2024.09.24.614798

**Authors:** Kenji Rowel Q. Lim, Junedh Amrute, Attila Kovacs, Abhinav Diwan, David L. Williams, Douglas L. Mann

## Abstract

**Background:** Although the ability of the heart to adapt to environmental stress has been studied extensively, the molecular and cellular mechanisms responsible for cardioprotection are not yet fully understood.

**Methods:** We administered Toll-like receptor (TLR) agonists or a diluent to wild-type mice and assessed their potential to induce cardiac protection against injury from a high intraperitoneal dose of isoproterenol (ISO) administered 7 days later. Cardioprotective effects were analyzed through serum cardiac troponin I levels, immune cell profiling via flow cytometry, echocardiography, and multiomic single-nuclei RNA and ATAC sequencing.

**Results:** Pretreatment with the TLR4 agonist lipopolysaccharide (LPS), but not TLR1/2 or TLR3 agonists, conferred cardioprotection against ISO, as demonstrated by reduced cardiac troponin I leakage, decreased inflammation, preservation of cardiac structure and function, and improved survival. Remarkably, LPS-induced tolerance was reversed by β-glucan treatment. Multiomic analysis showed that LPS-tolerized hearts had greater chromatin accessibility and upregulated gene expression compared to hearts treated with LPS and β-glucan (reverse-tolerized). The LPS tolerance was associated with upregulation of interferon response pathways across various cell types, including cardiac myocytes and stromal cells. Blocking both type 1 and type 2 interferon signaling eliminated LPS-induced tolerance against ISO, while pretreatment with recombinant type 1 and 2 interferons conferred cardiac protection. Multiomic sequencing further revealed enhanced cytoprotective signaling in interferon-treated hearts. Analysis of cell-cell communication networks indicated increased autocrine signaling by cardiac myocytes, as well as greater paracrine signaling between stromal cells and myeloid cells, in LPS-tolerized versus reverse-tolerized hearts.

**Conclusions:** LPS pretreatment confers cardiac protection against ISO-induced injury through TLR4 mediated type 1 and 2 interferon signaling, consistent with trained innate immune tolerance. The observation that LPS-induced protection in cardiac myocytes involves both cell-autonomous and non-cell-autonomous mechanisms underscores the complexity of innate immune tolerance in the heart, warranting further investigation into this cardioprotective phenotype.

**Clinical Perspective:** *What is new?:*

- The Toll-like receptor 4 (TLR4) agonist lipopolysaccharide (LPS) confers cardiac protection against isoproterenol-mediated injury in a manner consistent with trained innate immune tolerance, which is reversed by β-glucan treatment.
- Activation of type 1 and 2 interferon signaling, which is downstream of Toll-like receptor 4, is necessary and sufficient for LPS-induced cardiac protection.
- LPS-tolerized hearts show heightened autocrine signaling by cardiac myocytes and, to a greater degree, increased cell-cell communication between cardiac myocytes and stromal and myeloid cells compared to reverse-tolerized hearts.

*What are the clinical implications?:*

- TLR4 and interferon signaling play key roles in the establishment of cardiac protection and LPS-induced trained innate immune tolerance.
- The protective effects of LPS are mediated by cell-autonomous and non-cell-autonomous mechanisms, suggesting that a deeper understanding of the molecular and cellular signatures of innate immune tolerance is required for the development of targeted approaches to modulate trained innate immunity, and consequently cytoprotection, in the heart.
