## Supplemental Table 1 for "Lipopolysaccharide Induces Trained Innate Immune Tolerance in the Heart Through Interferon Signaling in a Model of Stress-Induced Cardiomyopathy"

### Sheet: TNK Cells
Table S1. List of genes linked to peaks with significantly increased accessibility (p<0.05) in the tolerized group vs the reverse-tolerized group across cell types (TNK cells)
number	seqnames	start	end	width	strand	score	gene	peak	zscore	pvalue
1	chr1	143814048	144004161	190114	*	0.137046	Rgs2	chr1-143813769-143814327	1.70021	0.0445455
2	chr1	171064935	171471142	406208	*	0.258162	Fcgr3	chr1-171471042-171471241	3.47944	0.000251236
3	chr1	171234365	171471142	236778	*	0.211182	Fcer1g	chr1-171471042-171471241	2.45768	0.00699198
4	chr1	171251388	171471142	219755	*	-0.101201	Ndufs2	chr1-171471042-171471241	-1.85027	0.032137
5	chr1	171295024	171471142	176119	*	0.122371	Ufc1	chr1-171471042-171471241	1.66063	0.0483941
6	chr1	171345670	171471142	125473	*	0.172164	Pfdn2	chr1-171471042-171471241	2.24942	0.0122428
7	chr2	32287384	32720970	433587	*	0.144369	Golga2	chr2-32720861-32721078	1.96204	0.0248788
8	chr2	32535332	32720970	185639	*	-0.101081	Fam102a	chr2-32720861-32721078	-1.68123	0.0463589
9	chr2	32621758	32720970	99213	*	0.13678	Ak1	chr2-32720861-32721078	1.70334	0.044252
10	chr2	32646595	32720970	74376	*	-0.0717105	Eng	chr2-32720861-32721078	-1.64838	0.049637
11	chr2	32720970	32961559	240590	*	0.138389	Rpl12	chr2-32720861-32721078	1.64655	0.0498257
12	chr2	127336159	127482545	146387	*	0.200969	Dusp2	chr2-127481781-127483308	3.10824	0.00094102
13	chr2	128126038	128127502	1465	*	0.183089	Bcl2l11	chr2-128126817-128128187	2.4251	0.0076521
14	chr2	166713832	167148070	434239	*	0.113385	Prex1	chr2-167147786-167148353	1.70056	0.0445128
15	chr2	166805588	167129174	323587	*	0.246732	Arfgef2	chr2-167128800-167129547	3.55873	0.000186326
16	chr2	167129174	167349183	220010	*	0.188574	B4galt5	chr2-167128800-167129547	1.90694	0.0282641
17	chr3	30863828	30969415	105588	*	0.0827791	Phc3	chr3-30863724-30863932	1.68502	0.0459927
18	chr3	87824306	88042938	218633	*	0.206344	Pear1	chr3-88042534-88043342	3.14874	0.000819888
19	chr3	88042938	88509956	467019	*	0.193192	Lmna	chr3-88042534-88043342	2.84955	0.00218907
20	chr3	94837567	95228531	390965	*	0.135964	Pogz	chr3-95228010-95229052	1.98052	0.0238226
21	chr3	95228531	95314791	86261	*	0.171325	Cers2	chr3-95228010-95229052	2.13793	0.0162611
22	chr3	95228531	95588934	360404	*	-0.0883924	Golph3l	chr3-95228010-95229052	-2.16405	0.0152301
23	chr3	97680818	97901190	220373	*	0.194217	Sec22b	chr3-97680606-97681030	2.23474	0.0127171
24	chr3	107233440	107696560	463121	*	-0.0991523	Ahcyl1	chr3-107233091-107233789	-1.87415	0.0304546
25	chr3	157566892	157567251	360	*	0.144251	Ptger3	chr3-157566734-157567767	2.34568	0.00949611
26	chr4	62408642	62780616	371975	*	0.141803	Cdc26	chr4-62780486-62780745	2.23701	0.0126427
27	chr4	116557361	116557658	298	*	-0.126569	Gpbp1l1	chr4-116556615-116558107	-2.16747	0.0150994
28	chr4	133660279	134095082	434804	*	0.195013	Cd52	chr4-133659497-133661060	2.30319	0.0106341
29	chr4	133672647	133905457	232811	*	-0.0928359	Pigv	chr4-133905272-133905641	-1.96843	0.0245091
30	chr4	133905457	134095082	189626	*	0.162573	Cd52	chr4-133905272-133905641	1.73575	0.0413042
31	chr4	133905457	134102570	197114	*	0.121546	Ubxn11	chr4-133905272-133905641	2.09772	0.017965
32	chr4	133905457	134128789	223333	*	0.1941	Sh3bgrl3	chr4-133905272-133905641	1.99202	0.0231847
33	chr4	136893065	137373755	480691	*	0.203205	C1qc	chr4-137373563-137373947	2.4193	0.00777519
34	chr4	137373755	137593755	220001	*	0.14267	Usp48	chr4-137373563-137373947	2.1031	0.0177284
35	chr4	138216296	138463480	247185	*	0.1163	Hp1bp3	chr4-138462734-138464226	1.88781	0.0295255
36	chr4	149104146	149485346	381201	*	0.111562	Dffa	chr4-149484634-149486058	1.80048	0.0358924
37	chr4	149307693	149485346	177654	*	-0.20338	Kif1b	chr4-149484634-149486058	-3.14255	0.000837411
38	chr4	155761093	156234865	473773	*	0.15427	Atad3a	chr4-156234710-156235020	1.99493	0.0230252
39	chr4	155992872	156234865	241994	*	0.139492	Sdf4	chr4-156234710-156235020	1.85826	0.0315663
40	chr5	3420531	3596585	176055	*	0.147091	Rbm48	chr5-3419893-3421168	2.4585	0.00697589
41	chr5	3420531	3893933	473403	*	0.10514	Mterf1a	chr5-3419893-3421168	1.98286	0.0236914
42	chr5	121204516	121660563	456048	*	-0.113051	Brap	chr5-121203954-121205077	-1.88202	0.0299166
43	chr5	123973628	124352338	378711	*	-0.0913266	Hip1r	chr5-124352084-124352591	-2.0732	0.019077
44	chr5	124249760	124352338	102579	*	-0.0652073	Pitpnm2	chr5-124352084-124352591	-1.81349	0.0348783
45	chr5	124352338	124354671	2334	*	0.215858	Cdk2ap1	chr5-124352084-124352591	2.48456	0.00648551
46	chr6	30230392	30509783	279392	*	-0.112907	Tmem209	chr6-30230251-30230533	-2.51261	0.00599209
47	chr6	134614914	135011612	396699	*	0.165655	Ddx47	chr6-134614259-134615568	2.18777	0.0143431
48	chr7	45017978	45162211	144234	*	0.21798	Rras	chr7-45161882-45162540	2.9355	0.00166506
49	chr7	45062429	45162211	99783	*	-0.128766	Nosip	chr7-45161882-45162540	-2.22917	0.0129014
50	chr7	45136231	45162211	25981	*	0.139241	Rpl13a	chr7-45161882-45162540	1.97534	0.0241146
51	chr7	45162211	45627488	465278	*	0.202857	Rasip1	chr7-45161882-45162540	1.99672	0.0229276
52	chr7	72306431	72306595	165	*	0.200026	Mctp2	chr7-72306051-72306810	2.66816	0.00381337
53	chr7	100121341	100372233	250893	*	0.150126	C2cd3	chr7-100120792-100121890	1.74338	0.0406334
54	chr7	100121341	100607410	486070	*	-0.12974	Rab6a	chr7-100120792-100121890	-2.30959	0.0104553
55	chr8	54077532	54446675	369144	*	0.283447	Vegfc	chr8-54446346-54447004	3.40231	0.000334092
56	chr8	54446675	54529998	83324	*	0.168141	Spcs3	chr8-54446346-54447004	2.21398	0.0134152
57	chr8	70476943	70700714	223772	*	0.083925	Klhl26	chr8-70700590-70700837	1.79793	0.0360943
58	chr8	71381960	71723292	341333	*	0.168091	Nr2f6	chr8-71723154-71723430	2.24884	0.0122615
59	chr8	71488103	71723292	235190	*	-0.0892514	Gtpbp3	chr8-71723154-71723430	-1.66503	0.0479529
60	chr8	71542930	71723292	180363	*	0.144008	Mvb12a	chr8-71723154-71723430	2.39666	0.00827265
61	chr8	71723292	71725716	2425	*	0.112322	Fcho1	chr8-71723154-71723430	1.64616	0.0498649
62	chr8	83972978	84147785	174808	*	-0.110335	Prkaca	chr8-84147243-84148326	-1.64558	0.0499251
63	chr8	84042575	84147785	105211	*	-0.146417	Il27ra	chr8-84147243-84148326	-2.44718	0.00719894
64	chr8	84147785	84208920	61136	*	-0.0753714	Gm26532	chr8-84147243-84148326	-1.87185	0.030614
65	chr8	117257019	117548576	291558	*	-0.073427	Cmip	chr8-117548457-117548695	-2.00082	0.022706
66	chr8	124066753	124231391	164639	*	-0.0991395	Galnt2	chr8-124066213-124067292	-1.70121	0.0444515
67	chr9	118040499	118478952	438454	*	-0.109325	Azi2	chr9-118478529-118479374	-2.27063	0.0115848
68	chr9	118478212	118478952	741	*	0.183885	Eomes	chr9-118478529-118479374	2.07231	0.0191182
69	chr9	118478952	118926453	447502	*	-0.0933754	Ctdspl	chr9-118478529-118479374	-1.6968	0.0448671
70	chr10	93402714	93453396	50683	*	0.150034	Lta4h	chr10-93402510-93402917	1.78472	0.0371534
71	chr11	50292311	50430812	138502	*	0.157876	Maml1	chr11-50430334-50431289	2.51753	0.00590907
72	chr11	70970101	71004437	34337	*	0.169228	Dhx33	chr11-70969276-70970926	2.48605	0.00645851
73	chr11	96982959	97101895	118937	*	0.154398	Sp2	chr11-97101766-97102024	2.21025	0.013544
74	chr11	97101895	97187881	85987	*	0.141875	Kpnb1	chr11-97101766-97102024	1.85982	0.0314554
75	chr11	101143790	101302286	158497	*	0.142909	Becn1	chr11-101143583-101143997	2.20036	0.0138908
76	chr11	101143790	101448407	304618	*	-0.0765973	Ifi35	chr11-101143583-101143997	-1.85774	0.031603
77	chr11	101552149	101968865	416717	*	0.125383	Nbr1	chr11-101968652-101969078	1.70529	0.0440699
78	chr11	101627195	101968865	341671	*	0.128631	Rdm1	chr11-101968652-101969078	1.85924	0.0314969
79	chr11	101968865	102296631	327767	*	0.136487	Atxn7l3	chr11-101968652-101969078	1.71258	0.043395
80	chr11	101987013	102320256	333244	*	0.140191	Dusp3	chr11-102320045-102320466	1.69355	0.0451755
81	chr11	102185296	102320256	134961	*	0.225604	Lsm12	chr11-102320045-102320466	3.89823	4.84489e-05
82	chr11	102296631	102320256	23626	*	0.143446	Atxn7l3	chr11-102320045-102320466	2.0387	0.02074
83	chr11	102320256	102819700	499445	*	0.156524	Gjc1	chr11-102320045-102320466	1.69633	0.0449115
84	chr11	109362831	109417673	54843	*	-0.132524	Gna13	chr11-109417522-109417824	-2.32028	0.0101628
85	chr11	109417673	109473598	55926	*	-0.0941901	Slc16a6	chr11-109417522-109417824	-1.82352	0.0341125
86	chr11	114965510	115091431	125922	*	0.155839	Rab37	chr11-114965306-114965713	2.34114	0.00961256
87	chr11	119086221	119363565	277345	*	-0.105613	Cbx4	chr11-119363188-119363941	-1.81819	0.0345176
88	chr11	119355557	119363565	8009	*	0.184648	Slc26a11	chr11-119363188-119363941	2.92157	0.00174138
89	chr11	119363565	119393100	29536	*	0.144787	Rnf213	chr11-119363188-119363941	1.72624	0.0421525
90	chr12	85824659	85986322	161664	*	0.177066	Ttll5	chr12-85985570-85987073	2.06267	0.0195721
91	chr13	20794119	20794150	32	*	0.162585	Aoah	chr13-20793882-20794418	1.67675	0.0467955
92	chr13	52978557	52981073	2517	*	0.101471	Nfil3	chr13-52978423-52978691	1.66735	0.0477226
93	chr13	93144724	93303993	159270	*	0.186944	Cmya5	chr13-93303276-93304709	2.47352	0.00668956
94	chr13	113061898	113100979	39082	*	0.219034	Gzma	chr13-113061784-113062012	1.69922	0.0446392
95	chr14	78725089	78900933	175845	*	0.236845	Dgkh	chr14-78900712-78901153	3.08228	0.00102711
96	chr14	78849178	78900933	51756	*	0.152151	Vwa8	chr14-78900712-78901153	1.98954	0.0233207
97	chr15	58076298	58141436	65139	*	-0.11134	Wdyhv1	chr15-58075349-58077247	-1.8324	0.0334462
98	chr15	75678865	75909556	230692	*	-0.0972456	Eef1d	chr15-75678181-75679548	-1.64912	0.0495611
99	chr15	79834688	80083314	248627	*	-0.154714	Cbx6	chr15-80082802-80083826	-2.46732	0.00680649
100	chr15	79891659	80083314	191656	*	0.148271	Apobec3	chr15-80082802-80083826	1.95581	0.025244
101	chr16	32247158	32277616	30459	*	0.123724	Fbxo45	chr16-32277011-32278220	2.82474	0.00236593
102	chr16	32277616	32608920	331305	*	-0.110973	Tfrc	chr16-32277011-32278220	-1.81417	0.0348256
103	chr16	90995288	91044543	49256	*	-0.11136	Paxbp1	chr16-90994954-90995621	-1.89579	0.028994
104	chr16	90995288	91372783	377496	*	-0.0989827	Ifnar2	chr16-90994954-90995621	-1.73438	0.0414251
105	chr16	90995288	91406164	410877	*	0.0925863	Il10rb	chr16-90994954-90995621	1.96448	0.0247374
106	chr18	50016953	50128201	111249	*	-0.0938317	Hsd17b4	chr18-50016813-50017092	-1.68968	0.0455449
107	chrX	74313089	74353618	40530	*	0.185712	Lage3	chrX-74312512-74313665	2.16344	0.0152535
108	chrX	95658455	95956962	298508	*	0.117408	Las1l	chrX-95657899-95659010	1.68771	0.0457339

### Sheet: Pericytes
Table S1. List of genes linked to peaks with significantly increased accessibility (p<0.05) in the tolerized group vs the reverse-tolerized group across cell types (pericytes)
number	seqnames	start	end	width	strand	score	gene	peak	zscore	pvalue
1	chr1	92137350	92180341	42992	*	0.0636518	Hdac4	chr1-92137075-92137624	2.03519	0.0209157
2	chr2	32734947	32961559	226613	*	0.0602348	Rpl12	chr2-32734594-32735299	1.80119	0.0358361
3	chr2	35816115	36049406	233292	*	-0.050153	Ndufa8	chr2-35815863-35816367	-2.05879	0.0197573
4	chr2	126152080	126152141	62	*	0.063184	Dtwd1	chr2-126151607-126152553	2.03094	0.0211306
5	chr3	84235612	84305446	69835	*	0.0933701	Trim2	chr3-84235476-84235747	2.90732	0.00182271
6	chr4	107314363	107367818	53456	*	0.0603453	Yipf1	chr4-107367316-107368319	2.06126	0.019639
7	chr5	21186267	21271199	84933	*	0.0590446	Gsap	chr5-21270549-21271849	2.40018	0.00819349
8	chr5	21271199	21372642	101444	*	0.0937766	Fgl2	chr5-21270549-21271849	2.89229	0.00191224
9	chr5	21271199	21701396	430198	*	0.0590313	Napepld	chr5-21270549-21271849	1.8857	0.0296676
10	chr5	24030482	24100590	70109	*	-0.0677285	Klhl7	chr5-24029983-24030981	-2.69072	0.00356495
11	chr5	115237956	115506676	268721	*	0.0833989	Pxn	chr5-115237632-115238279	2.58007	0.00493901
12	chr5	129002665	129008574	5910	*	0.0586389	Stx2	chr5-129002352-129002978	1.66147	0.0483092
13	chr7	25687002	25729814	42813	*	0.0601463	Tgfb1	chr7-25729366-25730262	1.74963	0.0400911
14	chr7	27447686	27689253	241568	*	0.0589888	Sptbn4	chr7-27688842-27689664	2.13871	0.0162294
15	chr7	27674598	27689253	14656	*	0.0692976	Map3k10	chr7-27688842-27689664	2.23654	0.0126581
16	chr7	44816658	44952407	135750	*	0.0790117	Atf5	chr7-44951768-44953045	2.00242	0.0226197
17	chr7	44869788	44952407	82620	*	0.0594853	Ptov1	chr7-44951768-44953045	1.76625	0.0386769
18	chr7	44952407	45017978	65572	*	0.0597212	Rras	chr7-44951768-44953045	2.09365	0.0181456
19	chr7	92442070	92639739	197670	*	0.0799557	Gm26944	chr7-92441697-92442443	2.9431	0.00162474
20	chr7	92442070	92729840	287771	*	0.0593892	Gm26981	chr7-92441697-92442443	2.07649	0.0189245
21	chr7	92442070	92741603	299534	*	0.0797764	Rab30	chr7-92441697-92442443	2.39021	0.00841927
22	chr7	100932161	101385434	453274	*	0.0995643	Arhgef17	chr7-101385281-101385587	3.93959	4.08098e-05
23	chr7	127785608	127935561	149954	*	0.0527466	Hsd3b7	chr7-127934970-127936151	1.82362	0.0341047
24	chr7	127876796	127935561	58766	*	0.0501717	Zfp646	chr7-127934970-127936151	1.99409	0.0230711
25	chr7	127935561	127967457	31897	*	0.0517644	Fus	chr7-127934970-127936151	1.67718	0.046754
26	chr7	127935561	128238031	302471	*	0.12472	9130023H24Rik	chr7-127934970-127936151	4.15616	1.6182e-05
27	chr8	72240018	72295664	55647	*	0.0587164	Ap1m1	chr8-72295092-72296236	2.11031	0.0174159
28	chr8	72295664	72319033	23370	*	0.0744116	Klf2	chr8-72295092-72296236	1.68549	0.0459472
29	chr8	72295664	72421474	125811	*	0.0619611	Eps15l1	chr8-72295092-72296236	2.10488	0.0176508
30	chr8	72295664	72572103	276440	*	0.0819041	Tmem38a	chr8-72295092-72296236	2.26975	0.0116114
31	chr8	94214597	94691930	477334	*	-0.0539699	Nup93	chr8-94691592-94692268	-2.06084	0.0196591
32	chr8	105471526	105596689	125164	*	0.0818156	Tppp3	chr8-105596291-105597086	2.33246	0.0098382
33	chr8	105484350	105596689	112340	*	0.0538926	Zdhhc1	chr8-105596291-105597086	1.72659	0.042121
34	chr8	105596689	105636568	39880	*	0.0608354	Ctcf	chr8-105596291-105597086	2.1631	0.0152668
35	chr8	106210936	106704914	493979	*	0.0737475	Prmt7	chr8-106704454-106705373	2.27233	0.0115334
36	chr9	57440114	57910873	470760	*	0.0566248	Ppcdc	chr9-57910412-57911334	1.73587	0.0412931
37	chr9	57537629	57910873	373245	*	0.0541631	Gm26631	chr9-57910412-57911334	2.04194	0.0205787
38	chr9	107992497	108094467	101971	*	-0.0531113	Cdhr4	chr9-108094157-108094776	-1.93646	0.0264057
39	chr9	108094467	108347853	253387	*	0.0642517	Usp4	chr9-108094157-108094776	2.38602	0.00851581
40	chr9	121642096	121642332	237	*	0.0584488	Lyzl4	chr9-121641483-121643180	1.93713	0.0263648
41	chr9	121642332	121996026	353695	*	0.0626181	Pomgnt2	chr9-121641483-121643180	1.76927	0.038424
42	chr12	15650081	15816877	166797	*	0.0716903	Trib2	chr12-15649808-15650354	2.76394	0.00285543
43	chr14	57424062	57535254	111193	*	0.0550093	Ift88	chr14-57534424-57536083	2.27885	0.0113379
44	chr14	102982343	103346814	364472	*	0.0725284	Mycbp2	chr14-102981225-102983461	2.6084	0.00454831
45	chr17	48931983	48932379	397	*	0.0764852	Lrfn2	chr17-48931589-48932376	3.1613	0.000785344
46	chr18	10706554	11052567	346014	*	0.108466	1010001N08Rik	chr18-10706005-10707103	2.74888	0.00298992

### Sheet: Myeloid
Table S1. List of genes linked to peaks with significantly increased accessibility (p<0.05) in the tolerized group vs the reverse-tolerized group across cell types (myeloid)
number	seqnames	start	end	width	strand	score	gene	peak	zscore	pvalue
1	chr1	34472958	34473148	191	*	0.0575255	Gm28417	chr1-34472409-34473507	2.17601	0.0147774
2	chr1	37430103	37586044	155942	*	0.0685855	Coa5	chr1-37585594-37586493	2.23311	0.0127709
3	chr1	37491849	37541016	49168	*	0.0591143	Mgat4a	chr1-37491622-37492076	1.78072	0.0374794
4	chr1	37541016	37586044	45029	*	0.0545291	Mgat4a	chr1-37585594-37586493	1.94002	0.0261887
5	chr1	37586044	37890411	304368	*	0.0573362	Mitd1	chr1-37585594-37586493	1.77985	0.0375506
6	chr1	37586044	37997893	411850	*	0.0525378	Txndc9	chr1-37585594-37586493	1.80352	0.0356531
7	chr1	39478755	39493315	14561	*	0.0623855	Tbc1d8	chr1-39493139-39493490	2.47674	0.00662948
8	chr1	39493315	39534992	41678	*	0.0809792	Cnot11	chr1-39493139-39493490	2.77127	0.00279193
9	chr1	39493315	39577405	84091	*	0.0506165	Rnf149	chr1-39493139-39493490	1.91287	0.0278824
10	chr1	58774118	58795374	21257	*	0.0500863	Casp8	chr1-58773944-58774291	1.74807	0.040226
11	chr1	143702893	144004034	301142	*	0.0542149	Cdc73	chr1-144003441-144004627	1.86351	0.0311954
12	chr1	156674356	157048239	373884	*	0.0579113	Tor3a	chr1-157047812-157048665	1.79101	0.0366458
13	chr1	156939626	157048239	108614	*	0.0617612	Ralgps2	chr1-157047812-157048665	2.62945	0.00427611
14	chr2	45049434	45117395	67962	*	0.059875	Zeb2	chr2-45049289-45049579	1.8631	0.031224
15	chr2	75659261	75792628	133368	*	0.0507146	Hnrnpa3	chr2-75792408-75792848	1.9296	0.0268281
16	chr2	150668069	150668500	432	*	0.0508953	Acss1	chr2-150667708-150668429	2.23848	0.0125949
17	chr2	150668069	150749042	80974	*	0.051	Entpd6	chr2-150667708-150668429	1.85129	0.0320641
18	chr2	166713832	166746052	32221	*	0.0883531	Prex1	chr2-166745839-166746265	3.01223	0.00129667
19	chr3	95526786	95675746	148961	*	0.0602653	Ctss	chr3-95675464-95676027	1.69532	0.0450073
20	chr4	46536141	46564004	27864	*	0.105694	Trim14	chr4-46563794-46564213	3.99894	3.18138e-05
21	chr4	106865490	107066868	201379	*	0.0513778	Mrpl37	chr4-106865307-106865672	2.32178	0.0101223
22	chr5	34242801	34513997	271197	*	0.0556276	Tnip2	chr5-34242143-34243458	1.83661	0.0331336
23	chr5	34242801	34525838	283038	*	0.0838828	Sh3bp2	chr5-34242143-34243458	3.1179	0.00091072
24	chr5	34242801	34573664	330864	*	0.0643842	Add1	chr5-34242143-34243458	2.28273	0.0112232
25	chr5	65107568	65492734	385167	*	0.0739354	Klhl5	chr5-65491841-65493627	2.71309	0.00333298
26	chr5	65492734	65537184	44451	*	0.0510461	Smim14	chr5-65491841-65493627	1.68382	0.0461079
27	chr5	65492734	65537233	44500	*	0.0623066	Ube2k	chr5-65491841-65493627	2.15111	0.0157337
28	chr5	88554169	88583574	29406	*	0.0546967	Rufy3	chr5-88553190-88555147	2.20476	0.0137354
29	chr5	88554169	88720855	166687	*	0.0551197	Mob1b	chr5-88553190-88555147	1.90478	0.0284041
30	chr5	100039664	100416137	376474	*	0.0520962	Hnrnpdl	chr5-100415652-100416622	2.0569	0.0198479
31	chr6	83005014	83165920	160907	*	0.0729379	Dctn1	chr6-83004709-83005318	2.92787	0.00170647
32	chr6	83005014	83349147	344134	*	-0.0597674	Bola3	chr6-83004709-83005318	-2.64439	0.00409191
33	chr6	136654536	136922180	267645	*	0.0503287	Erp27	chr6-136654228-136654844	1.75211	0.0398776
34	chr7	19458494	19699156	240663	*	0.0672074	Mark4	chr7-19699017-19699294	1.78101	0.0374551
35	chr7	19489056	19699156	210101	*	0.0777866	Exoc3l2	chr7-19699017-19699294	2.51169	0.00600777
36	chr7	19573823	19699156	125334	*	-0.0569485	Gemin7	chr7-19699017-19699294	-2.3413	0.00960827
37	chr7	19604468	19699156	94689	*	0.0569013	Clasrp	chr7-19699017-19699294	2.15977	0.0153951
38	chr7	19699156	19699166	11	*	0.145788	Apoe	chr7-19699017-19699294	4.53681	2.85557e-06
39	chr7	24972728	25133275	160548	*	0.0568299	Rabac1	chr7-25133101-25133449	1.85835	0.0315599
40	chr7	25005957	25133275	127319	*	0.0629925	Atp1a3	chr7-25133101-25133449	2.02625	0.0213694
41	chr7	25133275	25159922	26648	*	0.0631489	Pou2f2	chr7-25133101-25133449	2.05544	0.0199185
42	chr7	25477625	25680693	203069	*	0.063237	Ceacam1	chr7-25680153-25681232	2.25581	0.0120412
43	chr7	25675166	25680693	5528	*	0.0924909	Tmem91	chr7-25680153-25681232	2.03573	0.0208887
44	chr7	25680693	25687002	6310	*	0.0582212	Tgfb1	chr7-25680153-25681232	1.9766	0.0240437
45	chr7	34230022	34230289	268	*	0.0886888	Gpi1	chr7-34229571-34230472	3.40493	0.00033091
46	chr7	43463151	43643087	179937	*	0.0974137	Vsig10l	chr7-43642628-43643546	3.4846	0.000246433
47	chr7	43533171	43643087	109917	*	0.0720969	Cd33	chr7-43642628-43643546	2.20999	0.013553
48	chr7	43643087	43660161	17075	*	0.0908235	Siglece	chr7-43642628-43643546	3.94493	3.99121e-05
49	chr7	80779495	80803331	23837	*	0.0650774	Iqgap1	chr7-80779273-80779717	2.64031	0.00414157
50	chr7	89980983	90041765	60783	*	0.0558233	Eed	chr7-90041608-90041921	1.88107	0.0299814
51	chr7	104370063	104465193	95131	*	0.0899662	Trim30a	chr7-104369661-104370464	3.48287	0.000248033
52	chr7	104370063	104507849	137787	*	0.0656683	Trim30d	chr7-104369661-104370464	2.27951	0.0113185
53	chr7	126707787	127137621	429835	*	0.0814089	Coro1a	chr7-127137275-127137966	2.8619	0.00210555
54	chr7	127014621	127478422	463802	*	0.0547795	Mvp	chr7-127477400-127479443	1.83323	0.0333845
55	chr7	127026479	127137621	111143	*	0.0801963	Maz	chr7-127137275-127137966	2.69572	0.00351183
56	chr7	127026479	127478422	451944	*	0.0681135	Maz	chr7-127477400-127479443	2.35743	0.00920105
57	chr7	127042420	127137621	95202	*	0.0597332	Kif22	chr7-127137275-127137966	1.67869	0.0466063
58	chr7	127091436	127478422	386987	*	0.0637516	AI467606	chr7-127477400-127479443	2.2513	0.0121831
59	chr7	127137621	127137823	203	*	0.0912217	Spn	chr7-127137275-127137966	3.28642	0.000507346
60	chr7	127478422	127511983	33562	*	0.060709	Srcap	chr7-127477400-127479443	2.30314	0.0106355
61	chr7	127478422	127615797	137376	*	0.0583437	Zfp629	chr7-127477400-127479443	2.24971	0.0122338
62	chr7	127478422	127776670	298249	*	0.0608944	Setd1a	chr7-127477400-127479443	2.05537	0.0199215
63	chr7	127478422	127904082	425661	*	0.0576964	Bckdk	chr7-127477400-127479443	2.07831	0.0188404
64	chr7	127478422	127967457	489036	*	0.0709961	Fus	chr7-127477400-127479443	2.80658	0.00250354
65	chr8	78821140	79143793	322654	*	0.0524494	Lsm6	chr8-79143508-79144077	2.11141	0.0173686
66	chr9	20644767	21029579	384813	*	0.0617067	Fbxl12	chr9-21029344-21029814	2.35276	0.00931722
67	chr9	21029579	21424908	395330	*	0.0517134	Dnm2	chr9-21029344-21029814	2.01478	0.0219639
68	chr9	21798314	21798546	233	*	0.0832945	Kank2	chr9-21797710-21798917	2.33084	0.00988099
69	chr9	21798314	21927535	129222	*	0.0669819	Tmem205	chr9-21797710-21798917	1.74461	0.0405268
70	chr9	21798314	21963576	165263	*	0.0542566	Epor	chr9-21797710-21798917	1.77936	0.0375902
71	chr9	21798314	22085438	287125	*	0.0596573	Ecsit	chr9-21797710-21798917	1.97309	0.0242427
72	chr9	59617291	59656368	39078	*	0.0778111	Pkm	chr9-59616745-59617837	2.33349	0.00981121
73	chr10	24149317	24635574	486258	*	0.0547284	Stx7	chr10-24635350-24635797	1.78731	0.0369438
74	chr10	24597108	24635574	38467	*	0.0717726	Gm15270	chr10-24635350-24635797	2.4142	0.00788491
75	chr10	37138920	37321357	182438	*	0.0641606	Marcks	chr10-37321251-37321462	1.80401	0.0356151
76	chr10	67535475	67713342	177868	*	0.0607155	Egr2	chr10-67713153-67713531	2.03374	0.0209891
77	chr10	80900969	81129337	228369	*	0.0635545	Timm13	chr10-81129074-81129599	1.99581	0.0229774
78	chr10	81129337	81233155	103819	*	0.0500915	Zfr2	chr10-81129074-81129599	2.15191	0.0157023
79	chr10	93589706	94035810	446105	*	0.0580964	Snrpf	chr10-94035044-94036576	2.30871	0.0104797
80	chr10	94035810	94311949	276140	*	0.0717818	Tmcc3	chr10-94035044-94036576	2.06135	0.0196347
81	chr10	99107036	99461364	354329	*	0.0552776	Poc1b	chr10-99460806-99461921	2.09067	0.0182788
82	chr10	99108159	99461364	353206	*	0.0699608	Galnt4	chr10-99460806-99461921	2.8768	0.00200865
83	chr10	108162400	108191560	29161	*	0.0586405	Ppp1r12a	chr10-108191320-108191799	2.28406	0.0111841
84	chr10	122569895	122678762	108868	*	0.0745539	Ppm1h	chr10-122569506-122570284	3.1449	0.000830716
85	chr11	6528593	6546887	18295	*	0.0652798	Ccm2	chr11-6528073-6529112	2.68448	0.00363217
86	chr11	78920787	79287551	366765	*	0.0642263	Nos2	chr11-79287256-79287846	2.30579	0.0105612
87	chr11	78984946	79287551	302606	*	0.0699739	Lgals9	chr11-79287256-79287846	2.03366	0.020993
88	chr11	100397763	100626903	229141	*	0.0669274	Jup	chr11-100626656-100627149	2.27002	0.0116033
89	chr12	17000123	17266545	266423	*	0.0510714	Pdia6	chr12-16999710-17000536	1.84192	0.0327435
90	chr12	112760655	112762218	1564	*	0.0960902	Pld4	chr12-112761978-112762457	2.6142	0.00447187
91	chr13	55369759	55528538	158780	*	0.0571262	Dok3	chr13-55369358-55370159	2.24113	0.0125087
92	chr13	104228788	104228955	168	*	0.0682298	Cenpk	chr13-104228218-104229357	1.92252	0.0272704
93	chr14	56575515	56668248	92734	*	0.0528349	Mphosph8	chr14-56575189-56575840	2.11569	0.0171857
94	chr14	56575515	56778316	202802	*	0.0648345	Pspc1	chr14-56575189-56575840	2.293	0.0109241
95	chr14	62837690	62865681	27992	*	0.0658572	Wdfy2	chr14-62865475-62865887	2.42513	0.0076515
96	chr14	64950045	65343547	393503	*	0.0821984	Ints9	chr14-65342893-65344200	2.45025	0.00713787
97	chr14	65343547	65593112	249566	*	0.0522021	Elp3	chr14-65342893-65344200	1.67909	0.0465668
98	chr14	75786859	75845093	58235	*	0.067012	Tpt1	chr14-75786411-75787306	2.31266	0.0103707
99	chr14	120275669	120762879	487211	*	0.0564364	Mbnl2	chr14-120762702-120763056	2.08264	0.0186419
100	chr15	6565200	6579871	14672	*	0.10127	Fyb	chr15-6564993-6565407	3.35951	0.000390398
101	chr15	31350034	31367759	17726	*	0.0705445	Ankrd33b	chr15-31349791-31350277	1.72959	0.0418517
102	chr15	34046434	34443640	397207	*	0.0750542	Rpl30	chr15-34045695-34047172	2.62624	0.0043167
103	chr15	79670861	79927644	256784	*	0.0537132	Tomm22	chr15-79927252-79928035	2.10044	0.017845
104	chr15	79690895	79927644	236750	*	0.0677402	Gtpbp1	chr15-79927252-79928035	1.93815	0.0263026
105	chr15	79742698	79927644	184947	*	0.0588711	Gm16576	chr15-79927252-79928035	2.02078	0.021651
106	chr15	79927644	80014808	87165	*	0.0572684	Pdgfb	chr15-79927252-79928035	1.98445	0.0236031
107	chr16	20498701	20498817	117	*	0.0974865	Eif2b5	chr16-20498154-20499247	3.14282	0.000836657
108	chr16	20498701	20535478	36778	*	0.0545669	Ap2m1	chr16-20498154-20499247	1.69093	0.0454248
109	chr16	91372783	91385695	12913	*	0.053338	Ifnar2	chr16-91385446-91385943	2.04091	0.0206297
110	chr16	91385695	91465104	79410	*	0.0548971	A930006K02Rik	chr16-91385446-91385943	2.00027	0.0227356
111	chr16	92826149	93084427	258279	*	0.0644748	Runx1	chr16-93084169-93084685	2.38639	0.00850737
112	chr17	31519974	31842295	322322	*	0.0590461	Wdr4	chr17-31842040-31842549	2.42646	0.00762342
113	chr17	31842295	31855792	13498	*	0.0864612	Sik1	chr17-31842040-31842549	3.78329	7.73834e-05
114	chr17	31842295	32113429	271135	*	0.108274	Gm17276	chr17-31842040-31842549	1.99466	0.02304
115	chr17	71164947	71182560	17614	*	0.0689218	Lpin2	chr17-71164563-71165331	2.69947	0.00347245
116	chr17	78737196	78835345	98150	*	0.0576482	Strn	chr17-78834861-78835829	1.93628	0.0264168
117	chr17	78835345	78937070	101726	*	0.0646366	Cebpz	chr17-78834861-78835829	2.29301	0.0109238
118	chr18	67478681	67933257	454577	*	0.0512773	Ldlrad4	chr18-67478481-67478881	1.8283	0.033752
119	chr19	40994535	41332331	337797	*	0.0669502	Blnk	chr19-41332155-41332506	2.6671	0.00382539

### Sheet: Endocardium
Table S1. List of genes linked to peaks with significantly increased accessibility (p<0.05) in the tolerized group vs the reverse-tolerized group across cell types (endocardium)
number	seqnames	start	end	width	strand	score	gene	peak	zscore	pvalue
1	chr1	180331098	180641150	310053	*	0.0616014	Lin9	chr1-180330798-180331397	3.06166	0.00110058
2	chr2	31141707	31152291	10585	*	0.0543829	D330023K18Rik	chr2-31140961-31142452	2.70614	0.0034035
3	chr4	3678115	3751180	73066	*	0.0765885	Lyn	chr4-3750616-3751743	3.33167	0.000431627
4	chr5	122146085	122391878	245794	*	0.0622415	Arpc3	chr5-122145379-122146791	3.40457	0.000331341
5	chr7	15967567	16312541	344975	*	0.0615354	Ehd2	chr7-16312117-16312965	2.6717	0.00377336
6	chr7	80402572	80803331	400760	*	0.0528054	Iqgap1	chr7-80401895-80403249	2.89516	0.00189481
7	chr7	80402572	80860920	458349	*	0.0614553	Zscan2	chr7-80401895-80403249	3.40229	0.000334116
8	chr7	112427505	112427741	237	*	0.065342	Parva	chr7-112426892-112428590	3.42822	0.00030378
9	chr8	118283733	118394198	110466	*	0.0850627	Cdh13	chr8-118393663-118394733	3.91813	4.46185e-05
10	chr8	128654381	128685654	31274	*	0.064588	Itgb1	chr8-128653628-128655133	3.12826	0.000879234
11	chr9	48353411	48362041	8631	*	0.0513745	Nxpe4	chr9-48352975-48353847	2.66307	0.00387158
12	chr9	116174979	116175363	385	*	0.0550561	Tgfbr2	chr9-116174438-116175519	2.86917	0.00205776
13	chr11	119393100	119393149	50	*	0.0783165	Rnf213	chr11-119392787-119393511	3.21152	0.000660181
14	chr13	55510958	55513676	2719	*	0.0706962	Pdlim7	chr13-55510441-55511474	3.25057	0.000575866
15	chr15	59648350	59680490	32141	*	0.0562303	Trib1	chr15-59679993-59680987	2.57581	0.00500034
16	chr15	78581625	79028212	446588	*	0.0587049	H1f0	chr15-78581055-78582194	2.83225	0.00231112
17	chr16	23127737	23609870	482134	*	0.0620802	Rfc4	chr16-23609577-23610162	3.37371	0.000370809
18	chr16	23609870	23609919	50	*	0.0596211	Rtp4	chr16-23609577-23610162	2.34861	0.00942186
19	chr16	91619026	91970117	351092	*	0.0517585	Dnajc28	chr16-91969422-91970811	3.3183	0.000452842
20	chr16	91729281	91970117	240837	*	0.0523905	Itsn1	chr16-91969422-91970811	2.76501	0.00284601
21	chr16	91970117	92058322	88206	*	0.0682111	Slc5a3	chr16-91969422-91970811	4.00705	3.07404e-05
22	chr16	91970117	92466146	496030	*	0.0608158	Rcan1	chr16-91969422-91970811	3.33629	0.000424526
23	chr17	31057698	31385582	327885	*	0.0580192	Abcg1	chr17-31384652-31386511	2.55994	0.00523456
24	chr17	31385582	31386234	653	*	0.0648765	Pde9a	chr17-31384652-31386511	3.32644	0.000439816

### Sheet: Fibroblasts
Table S1. List of genes linked to peaks with significantly increased accessibility (p<0.05) in the tolerized group vs the reverse-tolerized group across cell types (fibroblasts)
number	seqnames	start	end	width	strand	score	gene	peak	zscore	pvalue
1	chr3	28263214	28409029	145816	*	0.0583589	Tnik	chr3-28408558-28409499	3.37084	0.000374699
2	chr8	115707189	115707794	606	*	0.0731867	Maf	chr8-115705935-115708443	4.82111	7.13811e-07
3	chr15	74955051	74989117	34067	*	0.0693261	Ly6e	chr15-74988330-74989904	3.7263	9.71557e-05
4	chr15	74989117	74998031	8915	*	0.0823099	Ly6a	chr15-74988330-74989904	4.20833	1.2863e-05
5	chr15	74989117	75048830	59714	*	0.0500454	Ly6c1	chr15-74988330-74989904	1.67232	0.0472307

### Sheet: Cardiac myocytes
Table S1. List of genes linked to peaks with significantly increased accessibility (p<0.05) in the tolerized group vs the reverse-tolerized group across cell types (cardiac myocytes)
number	seqnames	start	end	width	strand	score	gene	peak	zscore	pvalue
1	chr1	51478425	51514955	36531	*	0.0836219	Nabp1	chr1-51514448-51515462	3.83695	6.22858e-05
2	chr1	184013302	184051951	38650	*	0.0541261	Dusp10	chr1-184051735-184052166	2.29823	0.0107743
3	chr2	32129846	32587095	457250	*	0.0663139	St6galnac4	chr2-32129724-32129968	2.73554	0.00311387
4	chr3	116513070	116928978	415909	*	0.0740833	Dbt	chr3-116928665-116929291	3.13414	0.000861797
5	chr3	116562973	116928978	366006	*	0.0608866	Lrrc39	chr3-116928665-116929291	1.86374	0.0311788
6	chr3	116808166	116928978	120813	*	0.0577234	Agl	chr3-116928665-116929291	1.67866	0.0466096
7	chr4	53232043	53631471	399429	*	0.0681962	Fsd1l	chr4-53231896-53232189	2.66463	0.00385367
8	chr4	53232043	53713998	481956	*	0.0623657	Fktn	chr4-53231896-53232189	2.414	0.00788925
9	chr4	82696134	82705750	9617	*	0.0854874	Nfib	chr4-82695807-82696461	3.17915	0.000738548
10	chr4	82696134	83052339	356206	*	0.0521098	Frem1	chr4-82695807-82696461	2.83779	0.00227136
11	chr4	123564330	123684360	120031	*	0.064027	Macf1	chr4-123563832-123564827	2.21101	0.0135175
12	chr4	149702571	149758592	56022	*	0.0695361	Pik3cd	chr4-149758338-149758845	3.87953	5.23298e-05
13	chr4	151861876	152325724	463849	*	0.0656006	Camta1	chr4-152325159-152326288	1.93658	0.0263985
14	chr5	5420312	5514521	94210	*	-0.0503712	Cdk14	chr5-5513930-5515112	-1.9364	0.0264096
15	chr5	64803523	64811584	8062	*	0.0515087	Klf3	chr5-64811288-64811880	2.09547	0.0180648
16	chr6	72097592	72164809	67218	*	0.0680263	St3gal5	chr6-72164418-72165199	2.67064	0.00378535
17	chr6	72164809	72235577	70769	*	0.0644291	Atoh8	chr6-72164418-72165199	2.85823	0.00213006
18	chr6	72164809	72345184	180376	*	0.0525502	Usp39	chr6-72164418-72165199	2.5247	0.00578992
19	chr8	33599621	33906028	306408	*	-0.0515413	Ppp2cb	chr8-33905785-33906271	-2.44423	0.00725808
20	chr8	33906028	33929863	23836	*	0.120547	Rbpms	chr8-33905785-33906271	4.40163	5.37194e-06
21	chr9	67024947	67049406	24460	*	0.138119	Tpm1	chr9-67024648-67025245	6.09008	5.64263e-10
22	chr9	77352969	77636392	283424	*	0.110492	Mlip	chr9-77635930-77636854	2.99776	0.00135984
23	chr9	77636392	77636500	109	*	0.0739584	Klhl31	chr9-77635930-77636854	2.89384	0.00190279
24	chr9	77636392	78109065	472674	*	0.0689853	Fbxo9	chr9-77635930-77636854	2.38773	0.00847645
25	chr9	113792812	113812586	19775	*	0.0570734	Clasp2	chr9-113792193-113793430	2.21322	0.0134414
26	chr11	48826140	48837601	11462	*	0.0909693	Trim7	chr11-48837068-48838134	2.89083	0.0019211
27	chr11	68692049	68901583	209535	*	0.0604411	Rpl26	chr11-68691088-68693009	2.54626	0.00544421
28	chr11	69015911	69125389	109479	*	0.0553697	Ctc1	chr11-69125135-69125642	2.59659	0.00470771
29	chr11	69758833	69765912	7080	*	-0.0501537	Zbtb4	chr11-69757876-69759790	-2.24962	0.0122365
30	chr11	69758833	69935796	176964	*	0.0556618	Ybx2	chr11-69757876-69759790	2.49488	0.00630002
31	chr11	95041001	95414080	373080	*	0.0670472	Spop	chr11-95040340-95041662	2.7755	0.00275581
32	chr11	100545607	100912969	367363	*	0.0523028	Ttc25	chr11-100912837-100913101	2.74274	0.00304646
33	chr11	100912969	100939540	26572	*	0.0608647	Stat3	chr11-100912837-100913101	2.49734	0.00625648
34	chr11	100912969	101302286	389318	*	0.0531453	Becn1	chr11-100912837-100913101	2.08335	0.0186097
35	chr11	102248871	102319742	70872	*	0.0598244	Ubtf	chr11-102248490-102249252	2.83057	0.00232322
36	chr12	31654869	31926856	271988	*	0.0827183	Cog5	chr12-31926583-31927129	3.24818	0.000580737
37	chr12	31926856	31950535	23680	*	0.0670124	Hbp1	chr12-31926583-31927129	2.67353	0.00375287
38	chr14	54517525	54894105	376581	*	0.07103	Prmt5	chr14-54893542-54894667	2.86374	0.00209339
39	chr14	54641494	54870961	229468	*	0.0547568	Homez	chr14-54641056-54641931	3.06013	0.0011062
40	chr14	54686931	54894105	207175	*	0.0500554	Acin1	chr14-54893542-54894667	1.64725	0.0497536
41	chr14	54894105	54966927	72823	*	0.155802	Myh6	chr14-54893542-54894667	4.02707	2.82379e-05
42	chr15	84192233	84253820	61588	*	0.0546154	Samm50	chr15-84253581-84254059	2.27965	0.0113143
43	chr15	99474730	99724711	249982	*	0.0737875	Bcdin3d	chr15-99724515-99724906	2.49757	0.0062524
44	chr15	99724711	99875428	150718	*	-0.0540737	Lima1	chr15-99724515-99724906	-2.73319	0.00313619
45	chr15	99724711	99970074	245364	*	0.0585508	Larp4	chr15-99724515-99724906	2.08781	0.0184077
46	chr17	32788287	32947270	158984	*	0.0597091	Zfp871	chr17-32946643-32947896	2.38346	0.00857542
47	chr19	46356775	46761596	404822	*	0.0519728	Cnnm2	chr19-46356378-46357171	1.74065	0.0408726
48	chrX	152001836	152144268	142433	*	0.069495	Iqsec2	chrX-152001253-152002419	2.80767	0.00249505

### Sheet: Endothelium
Table S1. List of genes linked to peaks with significantly increased accessibility (p<0.05) in the tolerized group vs the reverse-tolerized group across cell types (endothelium)
number	seqnames	start	end	width	strand	score	gene	peak	zscore	pvalue
1	chr1	135430499	135752891	322393	*	0.0857797	Ipo9	chr1-135752565-135753216	2.85186	0.00217319
2	chr2	155692111	155692384	274	*	0.050305	Trpc4ap	chr2-155691625-155692597	1.82039	0.0343499
3	chr2	155692111	155751117	59007	*	0.0704326	Procr	chr2-155691625-155692597	1.95875	0.0250713
4	chr4	89137122	89469868	332747	*	0.0545808	Mtap	chr4-89469489-89470246	1.88749	0.0295469
5	chr4	149922353	149955043	32691	*	0.0582362	Spsb1	chr4-149921985-149922721	2.29584	0.0108425
6	chr5	144223615	144358084	134470	*	-0.0532189	Tecpr1	chr5-144357356-144358811	-2.29528	0.0108586
7	chr5	144358084	144358112	29	*	0.121339	Baiap2l1	chr5-144357356-144358811	3.37807	0.000364989
8	chr6	100704734	100734470	29737	*	0.0708066	Gxylt2	chr6-100734216-100734723	2.41894	0.00778292
9	chr6	100734470	100833638	99169	*	0.053716	Ppp4r2	chr6-100734216-100734723	2.27281	0.0115187
10	chr6	124493113	124917336	424224	*	0.0660779	C1rl	chr6-124917133-124917539	2.66203	0.00388358
11	chr6	124663027	124917336	254310	*	0.0560406	Lpcat3	chr6-124917133-124917539	1.98041	0.0238288
12	chr6	124741374	124917336	175963	*	0.0641736	Grcc10	chr6-124917133-124917539	2.13676	0.0163088
13	chr6	124756524	124917336	160813	*	0.0644597	Atn1	chr6-124917133-124917539	2.68931	0.00358005
14	chr6	124829484	124917336	87853	*	0.0694636	Usp5	chr6-124917133-124917539	1.78624	0.0370301
15	chr6	146473422	146502223	28802	*	0.0588606	Itpr2	chr6-146472818-146474025	2.59311	0.00475568
16	chr7	25239278	25317164	77887	*	0.0676053	Megf8	chr7-25239062-25239494	2.18932	0.0142869
17	chr7	25239278	25658761	419484	*	-0.0523656	Bckdha	chr7-25239062-25239494	-2.45372	0.00706935
18	chr7	25239278	25659153	419876	*	0.0551296	Exosc5	chr7-25239062-25239494	2.42934	0.00756313
19	chr8	70476943	70649526	172584	*	0.0812717	Klhl26	chr8-70649301-70649751	3.19389	0.000701849
20	chr9	50528351	50775520	247170	*	0.0897595	1110032A03Rik	chr9-50527774-50528928	3.41563	0.000318174
21	chr9	50603901	50617116	13216	*	0.0764395	Timm8b	chr9-50616591-50617641	3.40463	0.00033127
22	chr9	50617116	51077094	459979	*	-0.0549965	Layn	chr9-50616591-50617641	-2.46832	0.00678737
23	chr10	39612934	39614465	1532	*	0.0548844	Traf3ip2	chr10-39613901-39615029	2.16059	0.0153635
24	chr10	61147096	61273438	126343	*	0.0727627	Adamts14	chr10-61146122-61148070	2.16425	0.0152226
25	chr10	61147096	61383523	236428	*	0.0573195	Pald1	chr10-61146122-61148070	2.35274	0.00931792
26	chr10	61147096	61475833	328738	*	0.0856898	Lrrc20	chr10-61146122-61148070	2.38634	0.00850848
27	chr10	80039795	80261339	221545	*	0.0507913	Polr2e	chr10-80260873-80261804	1.87082	0.0306852
28	chr10	80261339	80577321	315983	*	0.0638122	Klf16	chr10-80260873-80261804	1.88483	0.0297265
29	chr11	97415533	97437934	22402	*	0.0762611	Arhgap23	chr11-97437797-97438070	3.50749	0.000226182
30	chr11	97437934	97700497	262564	*	0.057171	Pcgf2	chr11-97437797-97438070	1.73381	0.0414761
31	chr11	101968865	102041509	72645	*	0.054488	Cd300lg	chr11-101968652-101969078	2.20106	0.0138657
32	chr11	120491840	120950882	459043	*	0.0878433	Slc25a10	chr11-120950548-120951215	3.37776	0.000365398
33	chr11	120633600	120950882	317283	*	0.0514125	Mafg	chr11-120950548-120951215	2.03156	0.0210991
34	chr11	120732114	120950882	218769	*	0.0550205	Cbr2	chr11-120950548-120951215	2.17784	0.0147088
35	chr13	38345716	38450629	104914	*	0.0823791	Bmp6	chr13-38450253-38451005	2.98188	0.00143243
36	chr14	7900732	8098213	197482	*	0.0864096	Pxk	chr14-7900340-7901123	3.70277	0.000106629
37	chr14	74903225	74947877	44653	*	0.0546965	Lrch1	chr14-74902989-74903460	2.46896	0.00677537
38	chr16	30388837	30552997	164161	*	0.0600571	Atp13a3	chr16-30552594-30553399	1.88027	0.0300357
39	chr16	91970117	92301286	331170	*	0.0524508	Smim11	chr16-91969422-91970811	1.95387	0.0253584
40	chr17	33503816	33524204	20389	*	0.091154	Adamts10	chr17-33503116-33504515	3.0851	0.00101742
41	chr17	33503816	33909414	405599	*	0.0627775	Daxx	chr17-33503116-33504515	1.72675	0.0421065
42	chr17	33503816	34000333	496518	*	0.0622249	H2-K1	chr17-33503116-33504515	2.31131	0.0104079
43	chr17	56613395	56990153	376759	*	0.0947314	Rpl36	chr17-56989569-56990736	3.5255	0.000211343
44	chr17	56673225	56990153	316929	*	-0.0523171	Ranbp3	chr17-56989569-56990736	-2.24595	0.0123535
45	chr17	56717762	56990153	272392	*	0.0816698	Ndufa11	chr17-56989569-56990736	2.85896	0.00212518
46	chr17	79544326	79614900	70575	*	0.0620798	Rmdn2	chr17-79543689-79544963	2.20071	0.0138784
47	chr19	23687400	23967191	279792	*	0.051212	Ptar1	chr19-23966868-23967513	1.78971	0.0367501
48	chr19	23758876	23967191	208316	*	0.0993188	Apba1	chr19-23966868-23967513	1.67155	0.0473069
49	chr19	28679938	28680077	140	*	0.0645363	Glis3	chr19-28679467-28680409	2.3536	0.0092964
