## Supplemental Table 2 for "Lipopolysaccharide Induces Trained Innate Immune Tolerance in the Heart Through Interferon Signaling in a Model of Stress-Induced Cardiomyopathy"

### Sheet: Cardiac myocytes
Table S2. List of genes linked to peaks with significantly increased accessibility (p<0.05) in the interferon-treated group vs controls across cell types (cardiac myocytes)
number	seqnames	start	end	width	strand	score	gene	peak	zscore	pvalue
1	chr1	89999878	90014666	14789	*	0.0750051	Asb18	chr1-89999617-90000139	3.07243	0.0010616
2	chr1	105947165	106171752	224588	*	0.0503367	Phlpp1	chr1-105946558-105947772	2.07902	0.0188079
3	chr2	32129846	32587095	457250	*	0.0663139	St6galnac4	chr2-32129724-32129968	2.73554	0.00311387
4	chr2	70989888	71367749	377862	*	0.0502433	Slc25a12	chr2-70989246-70990530	1.90553	0.0283554
5	chr2	131186949	131447994	261046	*	0.0615513	Cdc25b	chr2-131447578-131448409	1.79541	0.0362945
6	chr2	131447994	131562283	114290	*	0.0648667	Adra1d	chr2-131447578-131448409	2.68408	0.00363653
7	chr3	107857830	107896213	38384	*	0.0681895	4933431E20Rik	chr3-107857585-107858075	3.01841	0.00127053
8	chr4	44072479	44233789	161311	*	0.0617505	Rnf38	chr4-44071863-44073094	1.91136	0.0279794
9	chr4	56864993	56865188	196	*	0.0784154	Ctnnal1	chr4-56864400-56865586	3.0276	0.00123252
10	chr4	56864993	56947437	82445	*	0.0795182	Tmem245	chr4-56864400-56865586	2.12014	0.016997
11	chr4	109202272	109657494	455223	*	0.0654472	Osbpl9	chr4-109656905-109658082	2.22209	0.0131385
12	chr4	109657494	109657853	360	*	0.0578539	9630013D21Rik	chr4-109656905-109658082	2.3403	0.00963423
13	chr4	109657494	109676588	19095	*	0.0632718	Faf1	chr4-109656905-109658082	2.78301	0.00269284
14	chr4	120092178	120405281	313104	*	0.0568578	Scmh1	chr4-120091978-120092377	2.1824	0.0145399
15	chr4	120405281	120613790	208510	*	0.0555852	Scmh1	chr4-120613450-120614130	1.97464	0.0241546
16	chr4	120613790	120831572	217783	*	0.094937	Nfyc	chr4-120613450-120614130	3.11146	0.00093082
17	chr4	120613790	120925017	311228	*	0.0644504	Exo5	chr4-120613450-120614130	2.57148	0.00506324
18	chr4	133650154	133672702	22549	*	0.0511158	Zdhhc18	chr4-133671929-133673475	1.81059	0.0351023
19	chr4	139967722	139968026	305	*	0.0702239	Klhdc7a	chr4-139967120-139968324	2.98619	0.00141237
20	chr4	150048530	150049013	484	*	0.0506416	Gm13067	chr4-150047870-150049189	2.04603	0.0203766
21	chr4	150048530	150281646	233117	*	0.0768133	Rere	chr4-150047870-150049189	2.59352	0.00475001
22	chr5	21186267	21645711	459445	*	0.0543619	Gsap	chr5-21645070-21646352	3.25104	0.000574915
23	chr5	21424677	21645711	221035	*	0.0572238	Ccdc146	chr5-21645070-21646352	3.00501	0.00132787
24	chr5	103692374	103789172	96799	*	0.0532995	Aff1	chr5-103789011-103789333	2.26963	0.0116151
25	chr5	132472815	132543344	70530	*	0.0829197	Auts2	chr5-132472360-132473270	2.94586	0.00161028
26	chr5	135994800	136428215	433416	*	0.0668527	Dtx2	chr5-136427495-136428934	3.06612	0.00108428
27	chr5	145114215	145280543	166329	*	0.0579977	Arpc1b	chr5-145279982-145281104	2.49033	0.00638117
28	chr6	6217173	6299241	82069	*	0.0881145	Slc25a13	chr6-6298759-6299722	2.84752	0.00220304
29	chr6	6248659	6299241	50583	*	0.0903669	Gm20619	chr6-6298759-6299722	2.81421	0.00244485
30	chr6	99359869	99522721	162853	*	0.0716696	Foxp1	chr6-99359373-99360365	3.19076	0.000709487
31	chr7	4137039	4522597	385559	*	0.0709632	Leng8	chr7-4522443-4522751	2.90688	0.00182529
32	chr7	4150374	4522597	372224	*	0.050698	Leng9	chr7-4522443-4522751	2.33847	0.00968131
33	chr7	4445649	4522597	76949	*	0.0730859	Rdh13	chr7-4522443-4522751	2.90135	0.00185777
34	chr7	4522597	4524229	1633	*	0.0722392	Tnni3	chr7-4522443-4522751	2.72132	0.00325112
35	chr7	100227394	100706683	479290	*	0.0561551	Pgm2l1	chr7-100705945-100707421	1.78683	0.0369826
36	chr7	100472990	100706683	233694	*	0.0855691	Ucp3	chr7-100705945-100707421	3.73309	9.45717e-05
37	chr7	100706683	100863446	156764	*	0.0528918	Relt	chr7-100705945-100707421	3.22759	0.00062419
38	chr7	105581196	105640056	58861	*	-0.0545676	Timm10b	chr7-105580625-105581767	-2.40854	0.00800817
39	chr7	110844457	110903305	58849	*	0.0784995	Rnf141	chr7-110903029-110903580	3.4406	0.000290216
40	chr8	85036915	85379501	342587	*	-0.0536936	Tnpo2	chr8-85379161-85379841	-2.41087	0.00795733
41	chr8	85119637	85379501	259865	*	0.0604306	Zfp791	chr8-85379161-85379841	2.31529	0.0102987
42	chr8	85379501	85386345	6845	*	0.114362	Mylk3	chr8-85379161-85379841	3.76262	8.407e-05
43	chr8	85379501	85555271	175771	*	0.0674373	Dnaja2	chr8-85379161-85379841	2.37234	0.00883802
44	chr8	85379501	85840959	461459	*	0.0838762	Phkb	chr8-85379161-85379841	3.18443	0.000725197
45	chr9	67024947	67049406	24460	*	0.138119	Tpm1	chr9-67024648-67025245	6.09008	5.64263e-10
46	chr9	106447788	106453655	5868	*	0.0819963	Abhd14b	chr9-106453314-106453996	3.67816	0.00011746
47	chr10	3337458	3366150	28693	*	0.110739	Ppp1r14c	chr10-3336816-3338100	4.44928	4.30784e-06
48	chr10	53337686	53346719	9034	*	0.109118	Pln	chr10-53346595-53346842	3.35191	0.000401275
49	chr10	89344762	89344783	22	*	0.119347	Ano4	chr10-89344258-89345308	4.0628	2.42441e-05
50	chr10	128092783	128565928	473146	*	0.0557619	Baz2a	chr10-128565201-128566654	1.97568	0.0240956
51	chr11	3452363	3509244	56882	*	0.050885	Rnf185	chr11-3509026-3509461	1.92142	0.0273393
52	chr11	3509244	3863903	354660	*	0.0644661	Osbp2	chr11-3509026-3509461	2.13549	0.0163607
53	chr11	3509244	3895098	385855	*	0.05506	4921536K21Rik	chr11-3509026-3509461	1.87023	0.0307259
54	chr11	50131265	50376990	245726	*	0.0568888	Hnrnph1	chr11-50130680-50131850	1.97959	0.0238748
55	chr11	77446718	77462411	15694	*	0.0599796	Coro6	chr11-77446535-77446901	1.7073	0.0438834
56	chr11	111066164	111086655	20492	*	0.0521028	Kcnj2	chr11-111086306-111087004	1.9719	0.0243105
57	chr12	32765976	32820335	54360	*	0.0919049	Nampt	chr12-32765761-32766191	3.47151	0.000258766
58	chr12	84316859	84384846	67988	*	0.0668064	Zfp410	chr12-84384645-84385047	2.92526	0.00172083
59	chr12	84384846	84409029	24184	*	0.0566567	Entpd5	chr12-84384645-84385047	2.57126	0.00506649
60	chr13	34345182	34345186	5	*	0.0620629	Slc22a23	chr13-34344274-34346097	2.19262	0.0141675
61	chr14	25310788	25694154	383367	*	0.0527638	Ppif	chr14-25310416-25311160	1.99873	0.0228186
62	chr15	78926725	79097794	171070	*	-0.0559974	Lgals1	chr15-79097589-79097998	-2.21816	0.0132719
63	chr15	79097794	79108972	11179	*	0.050239	Micall1	chr15-79097589-79097998	1.74729	0.0402932
64	chr15	85131957	85152751	20795	*	0.0538419	Smc1b	chr15-85152573-85152928	3.0127	0.00129468
65	chr16	17986644	18416682	430039	*	0.0628932	Gm15764	chr16-17986302-17986985	2.93479	0.00166886
66	chr17	24426683	24696193	269511	*	0.0648887	Eci1	chr17-24695729-24696656	2.68978	0.00357492
67	chr17	24549950	24696193	146244	*	0.0582529	Pkd1	chr17-24695729-24696656	1.74567	0.0404345
68	chr17	28591741	28622521	30781	*	0.0567382	Srpk1	chr17-28591446-28592036	2.50343	0.00614982
69	chr17	29251886	29490812	238927	*	0.0732668	Pim1	chr17-29251716-29252056	2.97903	0.00144583
70	chr17	43801851	44026576	224726	*	0.0910052	Rcan2	chr17-44026384-44026767	2.86455	0.00208802
71	chr17	45734506	46124138	389633	*	0.0623775	F630040K05Rik	chr17-46123873-46124402	3.12189	0.00089848
72	chr17	46032377	46124138	91762	*	0.138466	Vegfa	chr17-46123873-46124402	3.8294	6.42291e-05
73	chr18	10325177	10787812	462636	*	0.0619449	Greb1l	chr18-10787484-10788140	2.26637	0.0117143
74	chr18	10610352	10787812	177461	*	0.0504639	Esco1	chr18-10787484-10788140	1.83225	0.0334568
75	chr18	10706771	10787812	81042	*	0.0570243	Abhd3	chr18-10787484-10788140	2.67752	0.0037085
76	chr18	10725548	10787812	62265	*	0.0792141	Mib1	chr18-10787484-10788140	3.71351	0.000102201
77	chr18	16740860	16809246	68387	*	0.124504	Cdh2	chr18-16740568-16741151	4.18804	1.4069e-05
78	chr18	39233038	39491301	258264	*	0.0635504	Nr3c1	chr18-39232887-39233189	2.67256	0.00376375
79	chr18	60526221	60710674	184454	*	0.0629326	Dctn4	chr18-60710462-60710886	2.76305	0.00286321
80	chr18	60710674	60713389	2716	*	0.0584952	Ndst1	chr18-60710462-60710886	2.37253	0.0088333
81	chr18	60710674	61045150	334477	*	0.0553556	Pdgfrb	chr18-60710462-60710886	1.73198	0.0416389
82	chr18	77065208	77501805	436598	*	0.0508537	Pias2	chr18-77501489-77502120	2.39255	0.00836579
83	chr18	77501805	77794545	292741	*	0.0517067	Pstpip2	chr18-77501489-77502120	1.78095	0.0374602
84	chr19	27038281	27216484	178204	*	0.0585514	Vldlr	chr19-27037924-27038637	1.72051	0.0426696
85	chr19	36119844	36264318	144475	*	0.0684146	Ankrd1	chr19-36263823-36264812	2.73658	0.00310408
86	chr19	36264318	36379067	114750	*	0.145951	Pcgf5	chr19-36263823-36264812	4.92409	4.23771e-07

### Sheet: Fibroblasts
Table S2. List of genes linked to peaks with significantly increased accessibility (p<0.05) in the interferon-treated group vs controls across cell types (fibroblasts)
number	seqnames	start	end	width	strand	score	gene	peak	zscore	pvalue
1	chr4	15149794	15205762	55969	*	0.0656715	Necab1	chr4-15205206-15206317	4.22303	1.20517e-05
2	chr5	74702911	75044319	341409	*	0.0696165	Lnx1	chr5-75043711-75044927	1.7663	0.0386728
3	chr7	141100546	141327638	227093	*	0.0534858	Sigirr	chr7-141326634-141328642	1.74111	0.0408319
4	chr10	70939837	71159700	219864	*	0.0618207	Bicc1	chr10-70939413-70940261	3.44034	0.000290497
5	chr10	100015630	100016040	411	*	0.0891919	Kitl	chr10-100015407-100016673	2.53023	0.00569938
6	chr11	33746388	33993152	246765	*	0.0964007	Kcnip1	chr11-33745949-33746826	4.44266	4.44273e-06
7	chr11	61485122	61485431	310	*	0.0948274	Mfap4	chr11-61484597-61485647	5.33536	4.76773e-08

### Sheet: TNK cells
Table S2. List of genes linked to peaks with significantly increased accessibility (p<0.05) in the interferon-treated group vs controls across cell types (TNK cells)
number	seqnames	start	end	width	strand	score	gene	peak	zscore	pvalue
1	chr1	60409619	60566575	156957	*	0.184464	Abi2	chr1-60565790-60567359	1.90001	0.0287161
2	chr1	60566575	60567104	530	*	0.326186	Raph1	chr1-60565790-60567359	4.11049	1.97413e-05
3	chr1	75124933	75142711	17779	*	0.142582	Cnppd1	chr1-75124127-75125738	1.83842	0.0330005
4	chr1	75124933	75192151	67219	*	0.0883983	Ankzf1	chr1-75124127-75125738	1.81187	0.0350031
5	chr1	92473860	92907147	433288	*	0.0984664	Ndufa10	chr1-92906702-92907592	1.93825	0.0262966
6	chr1	171629281	171917515	288235	*	-0.149299	Slamf6	chr1-171629091-171629471	-1.73658	0.0412305
7	chr2	29633189	29965560	332372	*	0.200396	Sptan1	chr2-29632918-29633460	2.81784	0.00241743
8	chr2	119675068	120027061	351994	*	-0.0901489	Rtf1	chr2-120026957-120027165	-1.70267	0.0443148
9	chr2	165899016	165982847	83832	*	-0.0988727	Zmynd8	chr2-165982409-165983284	-1.96075	0.024954
10	chr2	173020498	173432329	411832	*	0.112435	Rbm38	chr2-173431808-173432850	2.37047	0.00888276
11	chr2	173276533	173432329	155797	*	0.186538	Pmepa1	chr2-173431808-173432850	2.26278	0.0118245
12	chr3	102755984	103171655	415672	*	0.152913	Bcas2	chr3-102755713-102756254	2.48749	0.00643242
13	chr3	133310110	133544412	234303	*	-0.0831113	Ppa2	chr3-133543647-133545176	-1.87829	0.030171
14	chr4	40757923	40971019	213097	*	0.22176	Smu1	chr4-40970437-40971600	2.97931	0.0014445
15	chr4	118179931	118180043	113	*	0.147668	Kdm4a	chr4-118179077-118180785	2.51059	0.00602655
16	chr4	128811531	129136999	325469	*	0.121889	Fndc5	chr4-128811315-128811747	2.64219	0.00411864
17	chr4	133369824	133756769	386946	*	-0.107529	Arid1a	chr4-133369323-133370324	-1.66767	0.047691
18	chr4	151988997	152362341	373345	*	-0.0705398	Thap3	chr4-152362161-152362521	-1.99948	0.0227782
19	chr4	152039321	152362341	323021	*	-0.10331	Nol9	chr4-152362161-152362521	-1.88343	0.0298213
20	chr5	24452177	24604768	152592	*	-0.107459	Agap3	chr5-24604455-24605080	-1.89908	0.0287769
21	chr6	124663027	125067488	404462	*	-0.0941016	Lpcat3	chr6-125067347-125067629	-1.73997	0.0409323
22	chr6	124712178	125067488	355311	*	-0.127173	Emg1	chr6-125067347-125067629	-2.12748	0.0166903
23	chr6	124814296	125067488	253193	*	0.188967	Tpi1	chr6-125067347-125067629	2.63734	0.00417794
24	chr7	29768355	29983955	215601	*	-0.114808	Zfp568	chr7-29767798-29768912	-2.16752	0.0150978
25	chr7	29768355	30094777	326423	*	-0.132663	Zfp260	chr7-29767798-29768912	-2.58788	0.00482838
26	chr7	66109515	66233358	123844	*	0.184774	Chsy1	chr7-66233096-66233620	1.79648	0.0362094
27	chr7	66109515	66387978	278464	*	0.177141	Chsy1	chr7-66387417-66388538	1.91381	0.0278222
28	chr7	66387978	66388350	373	*	0.216125	Lrrk1	chr7-66387417-66388538	2.06781	0.0193291
29	chr10	80102698	80446174	343477	*	0.130988	Sbno2	chr10-80445823-80446524	2.28458	0.0111686
30	chr10	80148272	80446174	297903	*	-0.0872209	Midn	chr10-80445823-80446524	-1.84532	0.0324953
31	chr10	80292453	80751829	459377	*	-0.115541	Rps15	chr10-80751271-80752387	-2.24751	0.0123038
32	chr10	80399550	80446174	46625	*	0.165361	Mbd3	chr10-80445823-80446524	1.98383	0.0236373
33	chr10	80751829	80755206	3378	*	-0.0987687	Dot1l	chr10-80751271-80752387	-1.70136	0.0444373
34	chr10	80751829	80826656	74828	*	0.161733	Oaz1	chr10-80751271-80752387	1.82894	0.0337044
35	chr11	58168539	58183784	15246	*	0.139085	Gemin5	chr11-58183603-58183965	2.64529	0.00408103
36	chr11	58183784	58307069	123286	*	-0.101505	Zfp692	chr11-58183603-58183965	-1.98075	0.0238097
37	chr11	69758637	70239848	481212	*	0.166653	Polr2a	chr11-70239545-70240150	2.04866	0.0202478
38	chr11	69995777	70239848	244072	*	-0.0721315	Phf23	chr11-70239545-70240150	-1.72172	0.0425598
39	chr11	70237914	70239848	1935	*	-0.0891062	0610010K14Rik	chr11-70239545-70240150	-1.67953	0.0465243
40	chr11	70239848	70451919	212072	*	0.236409	Med11	chr11-70239545-70240150	1.7535	0.0397583
41	chr11	70239848	70525367	285520	*	0.142148	Psmb6	chr11-70239545-70240150	2.06692	0.019371
42	chr11	70432635	70655090	222456	*	0.0646368	Arrb2	chr11-70654971-70655209	1.70976	0.0436552
43	chr11	70562881	70655090	92210	*	0.162592	Mink1	chr11-70654971-70655209	2.14574	0.0159468
44	chr11	70655090	70657202	2113	*	-0.122751	Eno3	chr11-70654971-70655209	-1.75114	0.0399611
45	chr11	70655090	70812586	157497	*	0.17131	Scimp	chr11-70654971-70655209	2.20732	0.013646
46	chr11	75531694	75926772	395079	*	-0.111497	Slc43a2	chr11-75926535-75927009	-1.6939	0.0451423
47	chr11	75732869	75926772	193904	*	0.137597	Ywhae	chr11-75926535-75927009	1.82647	0.0338897
48	chr11	75926772	76179671	252900	*	0.176305	Fam57a	chr11-75926535-75927009	2.34905	0.00941066
49	chr11	75926772	76243725	316954	*	0.21764	Glod4	chr11-75926535-75927009	3.68081	0.000116247
50	chr11	87568903	87737163	168261	*	0.138949	Sept4	chr11-87736386-87737940	1.70588	0.0440149
51	chr11	87662722	87737163	74442	*	0.149509	Rnf43	chr11-87736386-87737940	2.0325	0.0210517
52	chr11	87737163	88098058	360896	*	0.156139	Cuedc1	chr11-87736386-87737940	1.85258	0.0319714
53	chr11	101987013	102320256	333244	*	0.140191	Dusp3	chr11-102320045-102320466	1.69355	0.0451755
54	chr11	102185296	102320256	134961	*	0.225604	Lsm12	chr11-102320045-102320466	3.89823	4.84489e-05
55	chr11	102296631	102320256	23626	*	0.143446	Atxn7l3	chr11-102320045-102320466	2.0387	0.02074
56	chr11	102320256	102819700	499445	*	0.156524	Gjc1	chr11-102320045-102320466	1.69633	0.0449115
57	chr11	106487852	106501097	13246	*	0.146624	Ern1	chr11-106500446-106501747	1.89568	0.0290015
58	chr11	106501097	106750628	249532	*	0.142293	Pecam1	chr11-106500446-106501747	1.78062	0.0374876
59	chr11	117782262	117809668	27407	*	0.136598	Syngr2	chr11-117782120-117782404	1.67011	0.0474491
60	chr12	21227453	21286237	58785	*	0.123757	Itgb1bp1	chr12-21226861-21228045	2.20521	0.0137196
61	chr12	111538101	111696446	158346	*	-0.126434	Eif5	chr12-111696326-111696566	-2.29852	0.0107662
62	chr12	111574510	111696446	121937	*	-0.0880673	Mark3	chr12-111696326-111696566	-1.90192	0.0285909
63	chr12	111574738	111713261	138524	*	-0.123438	Apopt1	chr12-111573867-111575609	-2.50389	0.00614175
64	chr12	111758849	111908044	149196	*	-0.0752213	Klc1	chr12-111907382-111908706	-1.71201	0.043447
65	chr13	111808993	111936567	127575	*	-0.0822454	Map3k1	chr13-111935844-111937290	-1.73419	0.0414418
66	chr15	75862339	76243351	381013	*	-0.0958669	Gsdmd	chr15-76243163-76243538	-1.77003	0.0383607
67	chr15	76243351	76351111	107761	*	0.163514	Sharpin	chr15-76243163-76243538	2.55596	0.00529472
68	chr15	76243351	76671615	428265	*	0.160873	Ppp1r16a	chr15-76243163-76243538	3.02315	0.0012508
69	chr16	43690220	44027945	337726	*	0.104968	Gramd1c	chr16-43690098-43690342	1.81257	0.0349492
70	chr16	43690220	44139705	449486	*	0.164892	Atp6v1a	chr16-43690098-43690342	2.40146	0.00816493
71	chr17	25985680	26012118	26439	*	0.202079	Capn15	chr17-26011835-26012400	2.56976	0.0050884
72	chr17	34031690	34205718	174029	*	-0.0981924	Slc39a7	chr17-34205319-34206117	-2.06588	0.0194201
73	chr17	34197721	34205718	7998	*	0.190674	Psmb8	chr17-34205319-34206117	2.61096	0.00451436
74	chr18	36515610	36515805	196	*	0.11545	Hbegf	chr18-36515075-36516145	2.10189	0.0177816
75	chr19	8735839	9053096	317258	*	0.132948	Wdr74	chr19-9052665-9053527	1.80548	0.0355001
76	chr19	8837467	9053096	215630	*	0.11527	Bscl2	chr19-9052665-9053527	1.69751	0.0448005
77	chr19	29101375	29367168	265794	*	0.135411	Rcl1	chr19-29366800-29367535	2.24491	0.0123869

### Sheet: Endocardium
Table S2. List of genes linked to peaks with significantly increased accessibility (p<0.05) in the interferon-treated group vs controls across cell types (endocardium)
number	seqnames	start	end	width	strand	score	gene	peak	zscore	pvalue
1	chr1	165780644	165788681	8038	*	0.062101	Cd247	chr1-165779976-165781312	3.47267	0.000257654
2	chr2	85136225	85136311	87	*	0.131344	Aplnr	chr2-85136110-85136512	5.84852	2.47978e-09
3	chr2	85136225	85172430	36206	*	0.0670457	Aplnr	chr2-85171878-85172982	2.67252	0.00376424
4	chr6	55336432	55356335	19904	*	0.129273	Aqp1	chr6-55355935-55356734	5.40363	3.26534e-08
5	chr8	104101575	104101625	51	*	0.0527402	Cdh5	chr8-104101423-104101727	2.16449	0.0152134
6	chr13	38345716	38353831	8116	*	0.17127	Bmp6	chr13-38353494-38354168	8.87504	3.49539e-19
7	chr15	59197826	59374198	176373	*	0.0546867	Nsmce2	chr15-59197299-59198352	3.00117	0.00134474

### Sheet: Pericytes
Table S2. List of genes linked to peaks with significantly increased accessibility (p<0.05) in the interferon-treated group vs controls across cell types (pericytes)
number	seqnames	start	end	width	strand	score	gene	peak	zscore	pvalue
1	chr1	36914701	37299865	385165	*	0.0565388	Inpp4a	chr1-36914427-36914974	1.98322	0.0236713
2	chr2	26237525	26640373	402849	*	0.0536754	Qsox2	chr2-26639910-26640836	1.75102	0.0399712
3	chr2	26380653	26640373	259721	*	0.0555799	Snapc4	chr2-26639910-26640836	2.16673	0.0151279
4	chr2	32236590	32608578	371989	*	0.051931	Pomt1	chr2-32608123-32609032	1.91259	0.0279
5	chr2	32587095	32608578	21484	*	0.074592	St6galnac4	chr2-32608123-32609032	2.62738	0.00430224
6	chr2	32599709	32608578	8870	*	0.063208	St6galnac6	chr2-32608123-32609032	2.01727	0.0218339
7	chr2	32608578	32982083	373506	*	0.0589388	Slc2a8	chr2-32608123-32609032	1.81438	0.0348099
8	chr2	69722545	69826372	103828	*	0.0577569	Ppig	chr2-69826146-69826597	2.1789	0.0146696
9	chr2	134643815	134644145	331	*	0.0805806	Tmx4	chr2-134643223-134644407	2.82247	0.00238274
10	chr2	152831728	152930437	98710	*	0.0512004	Bcl2l1	chr2-152930239-152930634	2.1265	0.0167307
11	chr2	152930437	152933208	2772	*	0.0773367	Foxs1	chr2-152930239-152930634	2.22012	0.0132053
12	chr2	152930437	153015427	84991	*	-0.0551058	Pdrg1	chr2-152930239-152930634	-2.22941	0.0128934
13	chr3	131490213	131564768	74556	*	0.0675441	Papss1	chr3-131489602-131490823	2.41747	0.00781438
14	chr4	138216296	138522436	306141	*	0.0615329	Hp1bp3	chr4-138522046-138522825	2.18123	0.0145833
15	chr7	79743131	80114744	371614	*	0.0852581	Pex11a	chr7-80113926-80115561	1.99395	0.0230788
16	chr7	80114744	80186841	72098	*	0.0579643	Sema4b	chr7-80113926-80115561	2.3636	0.00904922
17	chr7	96951459	96951505	47	*	0.110461	Nars2	chr7-96950877-96952041	3.99011	3.30211e-05
18	chr7	96951459	97332327	380869	*	0.0693336	Kctd21	chr7-96950877-96952041	2.47008	0.00675409
19	chr7	96951459	97417730	466272	*	0.0688838	Thrsp	chr7-96950877-96952041	2.17927	0.0146558
20	chr8	122432940	122654888	221949	*	0.0579548	Cyba	chr8-122654788-122654987	1.94324	0.0259938
21	chr8	122654888	122974793	319906	*	0.05017	Ankrd11	chr8-122654788-122654987	1.73719	0.0411768
22	chr9	32542861	32595449	52589	*	0.0714667	Fli1	chr9-32595093-32595805	1.89902	0.028781
23	chr9	44144383	44234046	89664	*	0.0717167	Cbl	chr9-44144149-44144617	3.12816	0.00087951
24	chr9	121642096	121642332	237	*	0.0584488	Lyzl4	chr9-121641483-121643180	1.93713	0.0263648
25	chr9	121642332	121996026	353695	*	0.0626181	Pomgnt2	chr9-121641483-121643180	1.76927	0.038424
26	chr10	75316943	75364650	47708	*	0.0519932	Adora2a	chr10-75364181-75365119	1.92913	0.0268575
27	chr10	81545114	81718919	173806	*	0.0637804	Zfp433	chr10-81544572-81545656	1.92788	0.0269347
28	chr11	51584643	51635896	51254	*	0.0799352	Rmnd5b	chr11-51584020-51585266	2.42639	0.00762493
29	chr11	100770957	101173800	402844	*	0.0592554	Ghdc	chr11-101173580-101174020	2.36545	0.00900406
30	chr11	100850724	101173800	323077	*	0.0609331	Stat5b	chr11-101173580-101174020	2.02977	0.0211898
31	chr11	101173800	101464999	291200	*	0.0633337	Rnd2	chr11-101173580-101174020	2.30947	0.0104588
32	chr11	101173800	101552149	378350	*	0.0614516	Nbr1	chr11-101173580-101174020	2.48311	0.00651201
33	chr15	78437236	78529625	92390	*	0.0618646	C1qtnf6	chr15-78436533-78437939	2.22291	0.0131111
34	chr15	78437236	78899667	462432	*	0.0539492	Sh3bp1	chr15-78436533-78437939	1.97677	0.0240339
35	chr15	79658956	80133568	474613	*	0.0942174	Fam227a	chr15-80132886-80134250	3.07297	0.00105968
36	chr16	4647818	4886100	238283	*	-0.0673969	Mgrn1	chr16-4647580-4648055	-2.77732	0.00274049
37	chr16	4647818	5013517	365700	*	0.0633906	Rogdi	chr16-4647580-4648055	1.88191	0.0299242
38	chr16	85148869	85173707	24839	*	0.0593272	App	chr16-85148563-85149175	1.95045	0.0255614
39	chr16	95702075	95872495	170421	*	0.0637245	Ets2	chr16-95872199-95872791	2.18041	0.0146136
40	chr16	95872495	96082526	210032	*	0.0623167	Brwd1	chr16-95872199-95872791	2.26408	0.0117846
41	chr17	86617897	86963082	345186	*	0.0506021	Rhoq	chr17-86617564-86618230	1.82944	0.0336666
42	chr19	28967800	29047838	80039	*	0.0862428	4430402I18Rik	chr19-29047271-29048405	2.64832	0.00404467

### Sheet: Myeloid
Table S2. List of genes linked to peaks with significantly increased accessibility (p<0.05) in the interferon-treated group vs controls across cell types (myeloid)
number	seqnames	start	end	width	strand	score	gene	peak	zscore	pvalue
1	chr1	43933647	44147820	214174	*	0.0615317	Tpp2	chr1-44147295-44148344	2.21345	0.0134333
2	chr1	135132608	135146824	14217	*	0.0651875	Arl8a	chr1-135132437-135132779	2.34504	0.00951262
3	chr1	135132700	135516938	384239	*	0.0511972	Ptpn7	chr1-135516548-135517328	1.6539	0.0490741
4	chr1	135516938	135766119	249182	*	0.0512378	Phlda3	chr1-135516548-135517328	1.68504	0.0459909
5	chr4	41465151	41640183	175033	*	0.0539852	Nudt2	chr4-41639645-41640720	1.92769	0.0269466
6	chr4	43454628	43562310	107683	*	0.0759671	Cd72	chr4-43561797-43562822	2.21591	0.0133487
7	chr4	43562310	43562691	382	*	0.0799156	Tln1	chr4-43561797-43562822	3.27998	0.000519065
8	chr4	43562310	43727188	164879	*	0.0635704	Hrct1	chr4-43561797-43562822	1.90136	0.0286273
9	chr4	138775735	139169372	393638	*	0.0643359	Pla2g2d	chr4-139169047-139169697	3.12163	0.000899278
10	chr4	140905660	141078357	172698	*	0.0581306	Necap2	chr4-140905404-140905915	2.00869	0.0222848
11	chr4	152039321	152039497	177	*	0.0976545	Nol9	chr4-152039085-152039908	3.53493	0.00020394
12	chr4	152039497	152318993	279497	*	0.0895944	Rnf207	chr4-152039085-152039908	1.66339	0.0481175
13	chr4	152039497	152338651	299155	*	0.0732359	Chd5	chr4-152039085-152039908	3.40046	0.00033636
14	chr4	152039497	152477871	438375	*	0.0625817	Kcnab2	chr4-152039085-152039908	2.38613	0.00851348
15	chr4	152178134	152297128	118995	*	0.0790519	Acot7	chr4-152296467-152297788	2.13297	0.0164638
16	chr5	3342568	3343893	1326	*	0.0568108	Cdk6	chr5-3341995-3343140	1.72155	0.0425752
17	chr5	34169445	34543279	373835	*	0.0720434	Haus3	chr5-34543080-34543477	2.43866	0.00737082
18	chr5	34187720	34543279	355560	*	0.0560107	Mxd4	chr5-34543080-34543477	1.82674	0.0338695
19	chr5	65107568	65492734	385167	*	0.0739354	Klhl5	chr5-65491841-65493627	2.71309	0.00333298
20	chr5	65492734	65537184	44451	*	0.0510461	Smim14	chr5-65491841-65493627	1.68382	0.0461079
21	chr5	65492734	65537233	44500	*	0.0623066	Ube2k	chr5-65491841-65493627	2.15111	0.0157337
22	chr6	43409009	43666278	257270	*	0.0512536	Tpk1	chr6-43408568-43409449	2.08722	0.0184341
23	chr6	100357033	100833638	476606	*	0.0512347	Ppp4r2	chr6-100356711-100357354	1.82762	0.0338033
24	chr6	125494519	125494791	273	*	0.0968097	Cd9	chr6-125494093-125494945	2.80628	0.00250588
25	chr7	25297655	25384805	87151	*	0.0584866	4732471J01Rik	chr7-25297112-25298198	2.16337	0.0152563
26	chr7	25297655	25659153	361499	*	0.0793831	Exosc5	chr7-25297112-25298198	2.67701	0.0037141
27	chr7	25297655	25681158	383504	*	0.0540217	B9d2	chr7-25297112-25298198	1.98366	0.023647
28	chr7	25297655	25788705	491051	*	0.0708211	Axl	chr7-25297112-25298198	2.47333	0.00669294
29	chr8	68735146	68953937	218792	*	0.0851785	Csgalnact1	chr8-68953443-68954430	1.76409	0.0388581
30	chr8	78508928	78820965	312038	*	0.0632569	Rbmxl1	chr8-78820613-78821316	2.21851	0.0132601
31	chr8	109778554	110217690	439137	*	0.0844034	Ap1g1	chr8-110217118-110218262	3.32304	0.000445214
32	chr9	77828665	78109065	280401	*	0.0718426	Fbxo9	chr9-77828480-77828849	2.57094	0.00507117
33	chr9	108460527	108832437	371911	*	0.0593298	Ccdc71	chr9-108832038-108832836	2.41676	0.00782974
34	chr9	108516806	108832437	315632	*	0.0716646	Qrich1	chr9-108832038-108832836	2.19391	0.0141211
35	chr9	108832437	109095436	263000	*	0.0610558	Plxnb1	chr9-108832038-108832836	1.70365	0.0442233
36	chr10	62527451	62543484	16034	*	0.0746809	Srgn	chr10-62543079-62543888	2.58321	0.00489432
37	chr10	62543484	62602298	58815	*	0.0802552	Ddx21	chr10-62543079-62543888	2.83669	0.00227916
38	chr10	127266262	127674922	408661	*	0.0561725	Dctn2	chr10-127674737-127675106	1.74693	0.0403248
39	chr10	127380327	127674922	294596	*	0.0637801	R3hdm2	chr10-127674737-127675106	2.44742	0.00719406
40	chr11	59809533	59810016	484	*	0.0716402	Flcn	chr11-59808689-59810377	2.60916	0.00453826
41	chr11	70844778	71230741	385964	*	0.0633361	Rabep1	chr11-71230460-71231022	2.11767	0.0171015
42	chr11	71230733	71230741	9	*	0.0891584	Nlrp1b	chr11-71230460-71231022	2.97802	0.00145058
43	chr12	8499985	8521456	21472	*	0.0722321	Rhob	chr12-8520901-8522010	2.59263	0.00476229
44	chr14	64950045	65097937	147893	*	0.0660908	Ints9	chr14-65097447-65098426	1.96231	0.0248632
45	chr14	65097937	65358676	260740	*	0.0635649	Zfp395	chr14-65097447-65098426	1.89319	0.0291661
46	chr14	65345414	65805837	460424	*	0.0647221	Pbk	chr14-65344999-65345828	2.07636	0.0189303
47	chr14	65345414	65833994	488581	*	0.0662376	Esco2	chr14-65344999-65345828	1.70294	0.0442892
48	chr14	73222624	73237895	15272	*	0.0511986	Lpar6	chr14-73222399-73222848	2.15517	0.0155743
49	chr14	73222624	73385271	162648	*	0.0679546	Itm2b	chr14-73222399-73222848	2.25771	0.0119817
50	chr15	77842175	78244824	402650	*	0.0598682	Myh9	chr15-78244595-78245052	1.76454	0.0388204
51	chr15	78244824	78572783	327960	*	0.0538065	Rac2	chr15-78244595-78245052	1.99554	0.0229918
52	chr16	55799023	55838899	39877	*	0.0523241	Nfkbiz	chr16-55798815-55799230	1.92887	0.0268736
53	chr17	23673882	23803169	129288	*	0.0769144	Thoc6	chr17-23802365-23803973	2.5181	0.00589956
54	chr17	23803169	24150924	347756	*	0.0689977	Pdpk1	chr17-23802365-23803973	2.39899	0.00822023
55	chr17	25828867	26235365	406499	*	0.0773451	Jmjd8	chr17-26235091-26235639	2.52332	0.00581271
56	chr17	26069409	26235365	165957	*	0.0572609	Rab11fip3	chr17-26235091-26235639	2.11878	0.0170547
57	chr17	34135182	34305843	170662	*	0.0909861	H2-DMa	chr17-34305654-34306031	3.32678	0.00043928
58	chr17	34153072	34305843	152772	*	0.0927516	H2-DMb1	chr17-34305654-34306031	3.3486	0.000406105
59	chr17	34187764	34305843	118080	*	0.0770081	Psmb9	chr17-34305654-34306031	2.48558	0.00646707
60	chr17	34263209	34305843	42635	*	0.176828	H2-Ab1	chr17-34305654-34306031	5.88047	2.04552e-09
61	chr17	34287827	34305843	18017	*	0.178429	H2-Aa	chr17-34305654-34306031	6.16176	3.59708e-10
62	chr17	34305843	34305877	35	*	0.159142	H2-Eb1	chr17-34305654-34306031	6.12402	4.56208e-10
63	chr17	84074375	84187947	113573	*	0.0855204	Zfp36l2	chr17-84073953-84074797	3.58555	0.000168185
64	chr19	3323301	3389053	65753	*	0.0522881	Cpt1a	chr19-3388574-3389531	1.90197	0.0285874
65	chr19	24999487	24999529	43	*	0.082604	Dock8	chr19-24999061-24999912	3.24585	0.000585505
66	chr19	24999529	25052446	52918	*	0.0662887	Dock8	chr19-25052267-25052624	2.06442	0.0194891

### Sheet: Endothelium
Table S2. List of genes linked to peaks with significantly increased accessibility (p<0.05) in the interferon-treated group vs controls across cell types (endothelium)
number	seqnames	start	end	width	strand	score	gene	peak	zscore	pvalue
1	chr1	93635467	93824909	189443	*	0.0642613	D2hgdh	chr1-93634468-93636465	2.54081	0.00552973
2	chr2	155692111	155692384	274	*	0.050305	Trpc4ap	chr2-155691625-155692597	1.82039	0.0343499
3	chr2	155692111	155751117	59007	*	0.0704326	Procr	chr2-155691625-155692597	1.95875	0.0250713
4	chr7	97081751	97262676	180926	*	0.0734477	Gab2	chr7-97262270-97263082	2.18788	0.0143392
5	chr7	97262676	97579896	317221	*	0.060005	Rsf1	chr7-97262270-97263082	2.50056	0.00619981
6	chr7	140941962	140955961	14000	*	0.0501517	Ifitm2	chr7-140941331-140942593	1.66946	0.047513
7	chr7	140941962	141327725	385764	*	-0.055079	Deaf1	chr7-140941331-140942593	-2.30314	0.0106354
8	chr8	95306585	95331804	25220	*	0.059341	Cngb1	chr8-95330999-95332609	2.62198	0.004371
9	chr8	95331804	95332292	489	*	0.0637256	Usb1	chr8-95330999-95332609	2.5585	0.00525627
10	chr8	95331804	95488820	157017	*	0.057956	Csnk2a2	chr8-95330999-95332609	2.35691	0.00921381
11	chr9	50528351	50775520	247170	*	0.0897595	1110032A03Rik	chr9-50527774-50528928	3.41563	0.000318174
12	chr10	98915152	99263075	347924	*	0.0813438	Atp2b1	chr10-99262809-99263340	2.96153	0.00153057
13	chr11	70410031	70562994	152964	*	0.0666455	Pelp1	chr11-70562060-70563928	2.20311	0.0137936
14	chr11	101894374	102230004	335631	*	0.122282	Meox1	chr11-102229393-102230615	2.76772	0.00282253
15	chr11	102230004	102447682	217679	*	0.0556285	Fam171a2	chr11-102229393-102230615	1.75712	0.0394484
16	chr12	112942118	113142657	200540	*	0.051865	Nudt14	chr12-113142509-113142805	2.02249	0.0215629
17	chr13	97241105	97510811	269707	*	0.0552867	Enc1	chr13-97510366-97511255	2.03553	0.0208988
18	chr14	102982637	103070263	87627	*	0.0549718	Kctd12	chr14-103069498-103071027	1.6473	0.0497482
19	chr18	34220924	34221124	201	*	-0.0513162	Apc	chr18-34220505-34221742	-1.88382	0.0297944
20	chr18	80200658	80631526	430869	*	-0.0589205	Rbfa	chr18-80631117-80631935	-2.33313	0.00982055
21	chr19	6418731	6554142	135412	*	0.0568094	Nrxn2	chr19-6553633-6554650	2.00342	0.022566
22	chr19	6554142	6840601	286460	*	0.110629	Rps6ka4	chr19-6553633-6554650	4.27371	9.61238e-06
23	chr19	6554142	6921813	367672	*	0.0635021	Esrra	chr19-6553633-6554650	1.92739	0.0269658
24	chr19	6554142	6969759	415618	*	0.0686755	Plcb3	chr19-6553633-6554650	2.24314	0.0124439
25	chr19	56548261	57028789	480529	*	0.0571137	Nhlrc2	chr19-57028480-57029097	2.14554	0.0159548
26	chr19	57028789	57314919	286131	*	0.051093	Ablim1	chr19-57028480-57029097	1.96237	0.0248596
