## Supplemental Table 3 for "Lipopolysaccharide Induces Trained Innate Immune Tolerance in the Heart Through Interferon Signaling in a Model of Stress-Induced Cardiomyopathy"

### Sheet: Sheet1
Table S3. Differentially expressed genes across cell types in recombinant interferon-treated hearts versus controls that belong to the Gli1, 2, 3 target gene list
Gene	Cardiac myocytes		Fibroblasts		T and NK cells		Endocardial cells		Pericytes		Myeloid cells		Endothelial cells
	log2FC*	p-value**	log2FC	p-value	log2FC	p-value	log2FC	p-value	log2FC	p-value	log2FC	p-value	log2FC	p-value
Aak1	0.125359	0.00745386	0	0	0	0	0	0	0	0	0	0	0	0
Ablim1	0	0	0	0	0	0	0.234348	2.05758e-05	0	0	0	0	0.180016	0.00555136
Acacb	0.273498	1.86101e-09	0	0	0	0	0	0	0	0	0	0	0	0
Acot7	0.160353	6.94068e-05	0	0	0	0	0	0	0	0	0	0	0	0
Acp6	0.0754033	0.00638497	0	0	0	0	0	0	0	0	0	0	0	0
Actr3b	0.262679	4.83719e-09	0	0	0	0	0	0	0	0	0	0	0	0
Adamtsl1	0	0	0.0897261	0.00817138	0	0	0	0	0	0	0	0	0	0
Afdn	0	0	0	0	0	0	0.151173	0.000622665	0	0	0	0	0	0
Aim2	0	0	0	0	0	0	0	0	0	0	0.212455	0.000967329	0	0
Ankrd13a	0	0	0	0	0	0	0.0909672	0.00941292	0	0	0	0	0	0
Ankrd44	0	0	0	0	0	0	0.0991737	0.00648424	0	0	0	0	0	0
Aopep	0	0	0.114596	0.00258959	0	0	0.206708	0.000101311	0	0	0	0	0	0
Appl2	0.294001	5.30804e-10	0	0	0	0	0	0	0	0	0	0	0	0
Arhgap44	0.164674	0.00161702	0	0	0	0	0	0	0	0	0	0	0	0
Arl15	0	0	0.131672	0.000818836	0	0	0	0	0	0	0	0	0	0
Arnt	0	0	0.119799	0.000323477	0	0	0	0	0	0	0	0	0	0
Atp2c1	0.130773	0.00221875	0	0	0	0	0	0	0	0	0	0	0	0
Auts2	0.260279	8.29602e-08	0.241234	6.72913e-10	0	0	0.305869	6.04149e-06	0	0	0	0	0	0
Bach2	0	0	0	0	0	0	0	0	0	0	0.298794	0.00281631	0	0
Bcar3	0	0	0	0	0	0	0	0	0.145712	0.00764747	0	0	0	0
Bcas3	0.143793	0.00146407	0.173895	6.635e-05	0	0	0	0	0	0	0	0	0	0
Bcl11a	0.146047	0.00328873	0	0	0	0	0	0	0	0	0	0	0	0
Blcap	0.124291	0.00148815	0	0	0	0	0	0	0	0	0	0	0	0
C1galt1	0	0	0	0	0	0	0.100468	0.00534478	0	0	0	0	0	0
C2cd5	0	0	0.0707355	0.00845663	0	0	0	0	0	0	0	0	0	0
Cacnb2	0	0	0.0809927	0.00350299	0	0	0	0	0	0	0	0	0	0
Car7	0	0	0	0	0	0	0.09013	0.000579524	0	0	0	0	0	0
Caskin2	0	0	0	0	0	0	0	0	0	0	0	0	0.13866	0.00823269
Cdk6	0	0	0	0	0	0	0	0	0	0	0.46012	0.00537835	0	0
Cds2	0.135558	0.000305593	0	0	0	0	0	0	0	0	0	0	0	0
Cfap97	0.102285	0.000811718	0	0	0	0	0	0	0	0	0	0	0	0
Chd2	0.125324	0.00715704	0	0	0	0	0	0	0	0	0	0	0	0
Clec12a	0	0	0	0	0	0	0	0	0	0	0.358584	2.12327e-06	0	0
Cmah	0	0	0	0	0	0	0	0	0	0	0.288049	0.00940911	0	0
Cnst	0.116345	0.00329525	0	0	0	0	0.138883	0.000461877	0	0	0	0	0	0
Crebzf	0.0861786	0.00568525	0	0	0	0	0	0	0	0	0	0	0	0
Cry2	0	0	0	0	0	0	0.111563	0.000304344	0	0	0	0	0	0
Cxxc5	0.13108	0.000237038	0	0	0	0	0	0	0	0	0	0	0	0
D7Ertd443e	0.222497	0.000105495	0	0	0	0	0	0	0	0	0	0	0	0
Ddx39b	0.0819711	0.00362509	0	0	0	0	0	0	0	0	0	0	0	0
Ddx5	0.192624	3.55111e-09	0.193611	2.51403e-10	0	0	0.16824	2.27484e-05	0.226701	0.000473125	0.196224	0.000622673	0	0
Dnmt3a	0.14436	0.000132362	0.126847	0.0013001	0	0	0.142751	0.000163083	0	0	0	0	0	0
Dusp11	0.109037	0.00704606	0	0	0	0	0	0	0	0	0	0	0	0
E2f3	0.100098	0.00333037	0	0	0	0	0	0	0	0	0	0	0	0
Fn1	0	0	0.0865309	0.00107602	0	0	0	0	0	0	0	0	0	0
Foxn3	0.113804	0.00305093	0	0	0	0	0	0	0	0	0.229157	0.00203994	0	0
Foxp1	0.138249	0.00123609	0	0	0	0	0.112934	0.00820611	0	0	0.232945	0.00249669	0.139236	0.00327614
Gas7	0	0	0	0	1.07297	0.00764416	0	0	0	0	0	0	0	0
Gm15581	0	0	0	0	0	0	0.225183	1.15366e-09	0	0	0	0	0	0
Gnai2	0	0	0	0	0	0	0.144981	0.00175028	0	0	0	0	0	0
Gpr153	0	0	0	0	0	0	0	0	0.116705	0.00527541	0	0	0	0
Gpt2	0.0797322	0.00822161	0	0	0	0	0	0	0	0	0	0	0	0
Gse1	0.273564	3.48924e-08	0.208457	3.72211e-07	0	0	0.162307	0.00743264	0.165583	0.00884166	0	0	0	0
Gtf2ird1	0.202934	2.46008e-05	0	0	0	0	0	0	0	0	0	0	0	0
Hlf	0	0	0.141737	0.000153392	0	0	0	0	0	0	0	0	0	0
Ifnar1	0	0	0	0	0	0	0.0808312	0.00569148	0	0	0	0	0	0
Ipo13	0.0957111	0.00103216	0	0	0	0	0	0	0	0	0	0	0	0
Iqsec1	0.123298	9.68578e-05	0	0	0	0	0.164403	3.8167e-05	0	0	0	0	0	0
Jam2	0	0	0	0	0	0	0.199831	1.01673e-05	0	0	0	0	0	0
Jarid2	0.212505	2.12749e-07	0.311375	5.9578e-17	0	0	0.370998	1.69097e-13	0	0	0.313582	0.000119715	0.248553	0.00166397
Kcnb1	0	0	0	0	0	0	0.240881	0.000422457	0	0	0	0	0	0
Limk2	0.0828364	0.00824412	0	0	0	0	0	0	0	0	0	0	0	0
Lonrf1	0.109957	0.00223529	0	0	0.215729	0.00701375	0	0	0	0	0	0	0	0
Malat1	0.219747	1.42145e-14	0.222403	1.375e-47	0	0	0.158786	2.38375e-14	0.237766	5.64575e-19	0	0	0.210483	3.58378e-10
Maml3	0	0	0	0	0	0	0.165539	0.00190457	0	0	0.350096	0.00028867	0	0
Manba	0.157895	0.000470151	0	0	0	0	0	0	0	0	0	0	0	0
Map2k7	0.0742762	0.00225182	0	0	0	0	0	0	0	0	0	0	0	0
Map3k5	0.143081	0.00376868	0	0	0	0	0	0	0	0	0	0	0	0
Map4k4	0.168365	6.84953e-05	0	0	0	0	0.237052	3.17031e-06	0	0	0	0	0.219349	0.00444361
Mapkbp1	0.0641914	0.00670843	0	0	0	0	0	0	0	0	0	0	0	0
Mau2	0.103398	0.00587553	0	0	0	0	0	0	0	0	0	0	0	0
Mb21d2	0.122069	0.00146295	0	0	0	0	0	0	0	0	0	0	0	0
Med25	0.081597	0.00206422	0	0	0	0	0	0	0	0	0	0	0	0
Mfap4	0	0	0.112472	7.08787e-07	0	0	0	0	0	0	0	0	0	0
Mid1	0	0	0	0	0	0	0.0986657	1.43969e-05	0	0	0	0	0	0
Mir100hg	0	0	0.263604	7.11448e-18	0	0	0	0	0	0	0	0	0	0
Mn1	0	0	0.0891187	0.0020593	0	0	0	0	0	0	0	0	0	0
Myef2	0	0	0	0	0	0	0.11232	0.00469942	0	0	0	0	0	0
Myl6	0.099573	0.00110556	0	0	0	0	0	0	0	0	0	0	0	0
Myo18a	0.19841	8.96806e-06	0	0	0	0	0	0	0	0	0	0	0	0
Naxd	0.0645534	0.0054984	0	0	0	0	0	0	0	0	0	0	0	0
Ncor2	0	0	0.0904842	0.00266507	0	0	0	0	0.168646	0.00751832	0	0	0	0
Nfic	0.0846077	0.00932186	0	0	0	0	0	0	0	0	0	0	0	0
Nfrkb	0.0643698	0.0092804	0	0	0	0	0	0	0	0	0	0	0	0
Nsfl1c	0	0	0	0	0	0	0	0	0	0	0.0704464	0.00615061	0	0
Nsmaf	0.197914	6.39137e-06	0.112544	0.00217495	0.518611	0.00322306	0	0	0	0	0	0	0	0
Nsun6	0	0	0.0627393	0.000275308	0	0	0	0	0	0	0	0	0	0
Ogt	0	0	0.111239	0.000197533	0	0	0	0	0	0	0	0	0	0
Osbp	0.154467	3.72641e-05	0	0	0	0	0	0	0	0	0	0	0	0
Pakap	0	0	0	0	0	0	0	0	0.25996	0.00227258	0	0	0	0
Pik3cg	0	0	0	0	0	0	0	0	0	0	0.243301	0.000838542	0	0
Pik3r3	0	0	0	0	0	0	0.250874	0.000151858	0	0	0	0	0	0
Pim1	0.116969	4.17247e-05	0	0	0	0	0	0	0	0	0	0	0	0
Pitpnc1	0.140055	0.00105763	0	0	0	0	0	0	0	0	0	0	0	0
Pkn1	0.086709	0.00124371	0	0	0	0	0	0	0	0	0	0	0	0
Por	0	0	0.0984664	0.00454037	0	0	0	0	0	0	0	0	0	0
Ppat	0.124047	0.000405193	0	0	0	0	0	0	0	0	0	0	0	0
Ppp1r10	0	0	0.0725291	0.00975166	0	0	0	0	0	0	0	0	0	0
Ppp1r9b	0	0	0	0	0	0	0	0	0	0	0	0	0.128511	0.000872635
Pskh1	0	0	0.059304	0.00397436	0	0	0	0	0	0	0	0	0	0
Ptch1	0	0	0.127701	1.73027e-05	0	0	0	0	0	0	0	0	0	0
Ptk2	0	0	0.0979247	0.0031764	0	0	0.162827	9.02417e-05	0.192715	0.000841377	0	0	0	0
Ptpn12	0	0	0	0	0	0	0.168656	0.00125297	0	0	0	0	0	0
Ptpn14	0	0	0.0669171	0.000247309	0	0	0	0	0	0	0	0	0	0
Rbck1	0	0	0	0	0	0	0.0843631	0.000800586	0	0	0	0	0	0
Rere	0	0	0.124912	2.59936e-05	0	0	0.164671	0.000102552	0	0	0	0	0	0
Rgl1	0	0	0.0803969	0.00616472	0	0	0.142525	0.00490363	0	0	0	0	0.254988	0.00186768
Rgma	0.153494	0.000615939	0	0	0	0	0	0	0	0	0	0	0	0
Rnf130	0	0	0	0	0.550071	0.00862093	0	0	0	0	0	0	0	0
Rps29	0	0	0	0	0	0	0	0	0	0	0	0	0.219634	0.001971
Rps6kb2	0.0832498	0.000350553	0	0	0	0	0	0	0	0	0	0	0	0
Rubcn	0.11241	0.00344287	0	0	0	0	0	0	0	0	0	0	0	0
Rxra	0.106538	1.22102e-05	0	0	0	0	0	0	0.123635	0.000498698	0	0	0	0
Satb1	0.0960411	0.00473547	0	0	0	0	0	0	0	0	0	0	0	0
Scarb1	0	0	0	0	0	0	0	0	0	0	0.179356	0.00160697	0	0
Sdcbp	0.0987006	0.0077375	0	0	0	0	0	0	0	0	0	0	0	0
Sema4d	0.0773675	0.00519508	0	0	0	0	0	0	0	0	0	0	0	0
Sema6a	0	0	0	0	0	0	0.322643	4.9233e-11	0	0	0	0	0	0
Sema6d	0	0	0	0	0	0	0.175805	0.000923068	0	0	0	0	0	0
Sik3	0	0	0	0	0	0	0.22821	1.91833e-05	0.219978	0.00159166	0	0	0	0
Skil	0	0	0	0	0	0	0	0	0	0	0.19532	0.000590846	0	0
Slc25a27	0	0	0.0963958	0.000115319	0	0	0	0	0	0	0	0	0	0
Slc6a6	0	0	0	0	0	0	0.305738	1.56427e-06	0	0	0	0	0	0
Slit3	0	0	0.27461	1.5782e-06	0	0	0	0	0	0	0	0	0	0
Smurf1	0.132886	0.00109108	0	0	0	0	0	0	0	0	0	0	0	0
Spred1	0	0	0	0	0	0	0	0	0	0	0.215222	0.00149041	0	0
Srpk2	0.280019	2.97893e-08	0	0	0	0	0	0	0	0	0	0	0	0
Srsf2	0.299591	1.43631e-11	0.126784	0.000351921	0	0	0	0	0	0	0	0	0	0
Stk35	0	0	0.0624589	0.000226344	0	0	0	0	0	0	0	0	0	0
Stxbp5	0	0	0	0	0	0	0.0991933	0.00628774	0	0	0	0	0	0
Tcf4	0	0	0	0	0	0	0.16064	0.000182294	0	0	0	0	0	0
Tcf7l1	0	0	0.109054	0.00587886	0	0	0	0	0	0	0	0	0	0
Tead1	0.140271	0.00117624	0	0	0	0	0	0	0	0	0	0	0	0
Tenm4	0	0	0.132194	0.00525779	0	0	0	0	0	0	0	0	0	0
Tgfb1	0	0	0	0	0	0	0	0	0	0	0.206646	0.000319532	0	0
Tmcc3	0	0	0	0	0	0	0	0	0	0	0.276673	0.00292902	0	0
Tmem184b	0.108339	0.00139333	0	0	0	0	0	0	0	0	0	0	0	0
Tmem45a	0	0	0.0908336	0.00946073	0	0	0	0	0	0	0	0	0	0
Tmem63b	0	0	0	0	0	0	0	0	0	0	0	0	0.0915836	0.00976814
Tsnax	0.121841	0.00305337	0	0	0	0	0	0	0	0	0	0	0	0
Tspan15	0	0	0	0	0	0	0	0	0.120888	0.00837416	0	0	0	0
Ttc28	0	0	0	0	0	0	0.188484	5.74415e-05	0	0	0	0	0	0
Ttc3	0	0	0.109307	0.0076749	0	0	0	0	0	0	0	0	0	0
Ttll11	0	0	0	0	0.215729	0.00701375	0	0	0	0	0	0	0	0
Ttll4	0.140132	7.80141e-05	0	0	0	0	0	0	0	0	0	0	0	0
Twf2	0.138097	0.00018023	0	0	0	0	0	0	0	0	0	0	0	0
Uaca	0	0	0.150572	4.68979e-06	0	0	0	0	0	0	0	0	0	0
Ube2h	0	0	0.129912	0.000854759	0	0	0.149968	0.00217807	0	0	0	0	0	0
Ulk3	0	0	0	0	0.255257	0.00290625	0	0	0	0	0	0	0	0
Unk	0	0	0.0501248	0.00901876	0	0	0	0	0	0	0	0	0	0
Ybx2	0.0902379	0.00316025	0	0	0	0	0	0	0	0	0	0	0	0
Zc3h7b	0.0960411	0.00711057	0	0	0	0	0	0	0	0	0	0	0	0
Zfp36l2	0	0	0	0	0	0	0.118386	0.000225167	0	0	0	0	0	0
Zfp395	0.0849433	0.00387791	0	0	0	0	0	0	0	0	0	0	0	0
Zfp827	0.148569	0.0013616	0	0	0	0	0.136641	0.000334641	0	0	0	0	0	0
Zmat5	0.0728813	0.00430771	0	0	0	0	0	0	0	0	0	0	0	0
Zmiz1	0.173783	0.000289571	0.14604	8.34455e-06	0	0	0	0	0	0	0	0	0	0
Znrf1	0.230044	3.11357e-06	0	0	0	0	0	0	0	0	0	0	0	0
*if the gene was not significantly, differentially expressed in the cell type, it was assigned a value of 0
**unadjusted p-values are provided
